# Disruption of the mRNA m^6^A writer complex triggers autoimmunity in Arabidopsis

**DOI:** 10.1101/2025.02.18.638636

**Authors:** Carey L Metheringham, Anjil K Srivastava, Peter Thorpe, Ankita Maji, Matthew T Parker, Geoffrey J Barton, Gordon G Simpson

**Affiliations:** School of Life Sciences, University of Dundee, Dundee, UK

**Keywords:** autoimmunity, m^6^A, poly(A) tail, TIR domain, nanopore

## Abstract

Distinguishing self from non-self is crucial to direct immune responses against pathogens. Unmodified RNAs stimulate human innate immunity, but RNA modifications suppress this response. mRNA m^6^A modification is essential for *Arabidopsis thaliana* viability. However, the molecular basis of the impact of mRNA m^6^A depletion is poorly understood. Here, we show that disruption of the Arabidopsis mRNA m^6^A writer complex triggers autoimmunity. Most gene expression changes in m^6^A writer complex *vir-1* mutants grown at 17°C are explained by defence gene activation and are suppressed at 27°C, consistent with the frequent temperature sensitivity of Arabidopsis immunity. Accordingly, we found enhanced pathogen resistance and increased premature cell death in *vir-1* mutants at 17°C but not 27°C. Global temperature-sensitive mRNA poly(A) tail length changes accompany these phenotypes. Our results demonstrate that autoimmunity is a major phenotype of mRNA m^6^A writer complex mutants, with important implications for interpreting the role of this modification. Furthermore, we open the broader question of whether unmodified RNA triggers immune signalling in plants.
