## Supplemental Table 1 for "Disruption of the mRNA m^6^A writer complex triggers autoimmunity in Arabidopsis"

### Sheet: README
Table 1 contains the sequencing statitstics for ONT DRS and Illumina sequencing of vir-1 and Col-0 at 17ºC and 27ºC
Tab 1 lists the sequencing statistics for ONT DRS sequencing of four replicates per condition*
* One sample of vir-1 at 17ºC failed at sequencing and was not included in further analysis
Tab 2 lists the sequencing statistics for Illumina sequencing of four replicates per condition

### Sheet: ONT sequencing at 17 and 27
sequencing_date	genotype	temperature (ºC)	sample_name	ENA_accession	basecalled_reads	total_read_alignments_genomic	mapped_percent	secondary_alignments_genomic
2023-02-22	Col-0	17	col0_low_1	ERS23277009		1725366	1207692	6788	19114
2023-02-24	Col-0	17	col0_low_2	ERS23277010		1538987	1092235	7416	22488
2023-02-27	Col-0	17	col0_low_3	ERS23277011		877184	543791	2354	8175
2023-03-07	Col-0	17	col0_low_4	ERS23277012		1758693	1328106	9641	19750
2023-02-22	Col-0	27	col0_high_1	ERS23277013		1012792	633089	2467	6997
2023-02-27	Col-0	27	col0_high_2	ERS23277014		1266476	827423	3698	8492
2023-03-07	Col-0	27	col0_high_3	ERS23277015		1681242	1267463	5799	14514
2023-03-09	Col-0	27	col0_high_4	ERS23277016		1922486	1546341	10273	14903
2023-02-24	vir-1	17	vir1_low_1	FAILED
2023-02-27	vir-1	17	vir1_low_2	ERS23277018		454763	299000	948	5428
2023-03-07	vir-1	17	vir1_low_3	ERS23277019		2103184	1762572	15833	26988
2023-03-09	vir-1	17	vir1_low_4	ERS23277020		1542552	1035089	3900	16818
2023-02-22	vir-1	27	vir1_high_1	ERS23277021		1236481	902335	1849	34433
2023-02-24	vir-1	27	vir1_high_2	ERS23277022		945405	694889	1433	24755
2023-02-27	vir-1	27	vir1_high_3	ERS23277023		1052040	788464	1788	29976
2023-03-09	vir-1	27	vir1_high_4	ERS23277024		1218471	878546	1018	30449

### Sheet: Illumina RNA seq at 17 and 27
genotype	temperature (ºC)	sample_name	ENA_accession	total_reads	star_genomic_uniquely_mapped_reads	star_genomic_unique_mapping_rate	star_genomic_multimapping_reads	star_genomic_multimapping_rate
Col-0	17	col0_low_1	ERS23277009	54588771	42615048	78.07	1935107	3.54
Col-0	17	col0_low_2	ERS23277010	57859697	44113789	76.24	2147716	3.71
Col-0	17	col0_low_3	ERS23277011	48977686	38789598	79.2	1199742	2.45
Col-0	17	col0_low_4	ERS23277012	61340126	47726014	77.81	2390211	3.9
Col-0	27	col0_high_1	ERS23277013	56942214	45817737	80.46	843223	1.48
Col-0	27	col0_high_2	ERS23277014	53571814	41568523	77.59	651723	1.22
Col-0	27	col0_high_3	ERS23277015	47425979	38599832	81.39	742377	1.57
Col-0	27	col0_high_4	ERS23277016	48757776	41534076	85.18	698939	1.43
vir-1	17	vir1_low_1	ERS23277017	54348768	44706725	82.26	808437	1.49
vir-1	17	vir1_low_2	ERS23277018	53963055	44134369	81.79	806796	1.5
vir-1	17	vir1_low_3	ERS23277019	50542059	41358832	81.83	805403	1.59
vir-1	17	vir1_low_4	ERS23277020	48540923	38823214	79.98	686570	1.41
vir-1	27	vir1_high_1	ERS23277021	45942256	36354040	79.13	1381519	3.01
vir-1	27	vir1_high_2	ERS23277022	52744248	42082231	79.79	1440428	2.73
vir-1	27	vir1_high_3	ERS23277023	47723184	36994509	77.52	1372543	2.88
vir-1	27	vir1_high_4	ERS23277024	53218566	41634948	78.23	1420143	2.67
