## Supplemental Table 6 for "Disruption of the mRNA m^6^A writer complex triggers autoimmunity in Arabidopsis"

### Sheet: README
Supplementary Data Table 6 – GO terms and protein domains enriched in genes upregulated in vir-1 at 17ºC compared to other conditions
This table contains results of GO enrichment tests performed with g:Profiler and domain enrichment analysis perfomed with DAVID
Tab 1 lists GO terms enriched in upregulated genes
Tab 2 lists GO terms depleted in upregulated genes
Tab 3 lists significantly enriched Interpro domains

### Sheet: Up_VIR_GO_Enriched_0.05
category	over_represented_pvalue	under_represented_pvalue	numDEInCat	numInCat	term	ontology	over_represented_FDR	go_term	gene_ids
GO:0009751	2.25386e-22	1	53	292	response to salicylic acid	BP	1.69626e-18	BP response to salicylic acid	AT2G40750, AT2G46400, AT1G07620, AT1G58225, AT1G66465, AT2G04495, AT2G14560, AT2G25735, AT3G13433, AT3G21080, AT3G48640, AT3G50480, AT4G11000, AT4G23170, AT4G23610, AT5G52750, AT3G56400, AT3G56400, AT3G56400, AT3G56400, AT2G33380, AT1G51820, AT3G47090, AT3G57700, AT5G60900, AT3G45860, AT4G23130, AT4G23280, AT3G26220, AT3G26230, AT1G21250, AT1G21270, AT1G79680, AT4G11521, AT4G12500, AT4G23220, AT5…
GO:0009627	8.91479e-17	1	28	106	systemic acquired resistance	BP	3.35463e-13	BP systemic acquired resistance	AT1G58225, AT2G04495, AT2G14610, AT2G25297, AT2G25735, AT3G13433, AT3G48640, AT4G11000, AT4G23170, AT4G23610, AT5G52750, AT1G19250, AT1G19250, AT2G43570, AT3G57700, AT5G60900, AT5G55450, AT5G55460, AT3G01830, AT1G75040, AT1G75040, AT2G18660, AT4G12470, AT4G23220, AT5G10760, AT4G14365, AT1G26420, AT3G57260, AT3G57260, AT3G57260, AT4G21840, AT5G40990
GO:0016301	1.1525e-15	1	43	359	kinase activity	MF	2.89124e-12	MF kinase activity	AT3G08870, AT4G29050, AT5G01540, AT1G51820, AT2G23200, AT3G47090, AT4G04500, AT4G04540, AT4G23210, AT5G16900, AT1G18350, AT2G20470, AT3G45860, AT4G04490, AT4G23130, AT4G23140, AT4G23150, AT4G23160, AT4G23230, AT4G23280, AT4G28490, AT5G10530, AT1G21240, AT1G21250, AT1G21250, AT1G79680, AT4G18250, AT2G15080, AT2G19190, AT2G32680, AT3G05650, AT3G25010, AT4G13820, AT4G23220, AT5G27060, AT1G16110, AT2…
GO:0042742	3.19928e-15	1	88	1020	defense response to bacterium	BP	6.01945e-12	BP defense response to bacterium	AT2G40750, AT2G46400, AT3G08870, AT4G29050, AT5G01540, AT5G01540, AT5G01540, AT5G01540, AT1G07620, AT1G21326, AT1G58225, AT1G66465, AT2G04495, AT2G15042, AT2G18670, AT2G25297, AT2G25735, AT3G13433, AT3G21080, AT3G25240, AT3G48640, AT4G01870, AT4G11000, AT4G12495, AT4G23610, AT4G34380, AT5G36907, AT5G42530, AT5G44590, AT5G52750, AT5G57340, AT1G73805, AT3G56400, AT3G56400, AT3G56400, AT3G56400, AT5…
GO:0005576	5.58836e-15	1	151	2141	extracellular region	CC	8.41159e-12	CC extracellular region	AT5G01540, AT1G11925, AT1G13470, AT1G19500, AT1G19610, AT1G24147, AT1G63055, AT1G63057, AT1G63057, AT1G66465, AT1G66465, AT1G75125, AT1G76530, AT1G76955, AT2G04115, AT2G14610, AT2G26020, AT2G29170, AT2G41280, AT2G41280, AT3G15534, AT3G55790, AT3G59930, AT3G61280, AT3G61280, AT4G08869, AT4G08869, AT4G18253, AT4G23170, AT4G33720, AT5G17340, AT5G17340, AT5G44430, AT5G46871, AT5G48550, AT5G56368, AT5…
GO:0050832	3.47821e-14	1	80	897	defense response to fungus	BP	4.36283e-11	BP defense response to fungus	AT2G40750, AT1G07620, AT1G21326, AT1G21528, AT1G58225, AT1G66465, AT1G67865, AT2G04495, AT2G14560, AT2G15042, AT2G25297, AT2G25735, AT3G13433, AT3G21080, AT3G25240, AT3G48640, AT4G01870, AT4G11000, AT4G12495, AT4G16146, AT4G23610, AT4G34380, AT5G36907, AT5G52750, AT5G57340, AT3G56400, AT3G56400, AT3G56400, AT5G26170, AT2G30660, AT1G24140, AT2G02010, AT1G02920, AT2G30770, AT2G33380, AT1G19250, AT2…
GO:0002237	1.31015e-10	1	24	142	response to molecule of bacterial origin	BP	1.4086e-07	BP response to molecule of bacterial origin	AT1G58225, AT1G66465, AT2G04495, AT2G25735, AT3G48640, AT4G11000, AT4G23610, AT5G52750, AT3G47090, AT3G57700, AT4G23210, AT5G60900, AT1G21240, AT2G32680, AT4G12500, AT4G23220, AT3G51660, AT2G17740, AT4G14365, AT5G52760, AT5G66640, AT1G26420, AT4G03450, AT4G21840
GO:0006952	7.59367e-10	1	39	371	defense response	BP	7.14374e-07	BP defense response	AT1G77380, AT1G11925, AT1G19610, AT1G19610, AT1G23130, AT2G14610, AT2G26020, AT2G26020, AT4G18253, AT4G33720, AT5G28010, AT5G44430, AT5G44430, AT4G31970, AT3G45860, AT4G23280, AT4G23310, AT2G46440, AT1G79680, AT2G29320, AT1G75040, AT2G26010, AT2G26010, AT2G43510, AT3G49110, AT5G43570, AT5G44420, AT5G44420, AT1G42560, AT2G32160, AT3G23240, AT4G16860, AT5G13320, AT1G17600, AT1G52030, AT1G52040, AT1…
GO:0007165	1.06464e-09	1	61	810	signal transduction	BP	8.90276e-07	BP signal transduction	AT1G13470, AT2G18670, AT2G25735, AT3G48640, AT3G60415, AT3G61280, AT4G01870, AT4G11000, AT4G34380, AT2G02010, AT1G66920, AT3G47090, AT5G67080, AT1G01560, AT1G67000, AT1G01680, AT2G45570, AT3G26220, AT5G36220, AT5G67310, AT1G07390, AT1G45616, AT2G15080, AT2G25470, AT2G25685, AT2G32680, AT2G33080, AT3G05650, AT3G24982, AT3G25010, AT4G11521, AT4G13820, AT5G06870, AT5G27060, AT4G16860, AT4G38560, AT5…
GO:0009737	7.54649e-09	1	73	995	response to abscisic acid	BP	5.67949e-06	BP response to abscisic acid	AT5G01540, AT1G13990, AT1G24145, AT1G29395, AT2G25735, AT2G32487, AT2G45135, AT3G05035, AT3G11150, AT3G22231, AT3G25240, AT4G01870, AT4G01985, AT4G12735, AT4G16146, AT4G23610, AT5G15500, AT5G49600, AT5G52390, AT5G53030, AT5G53820, AT5G58570, AT1G23730, AT2G39800, AT1G47510, AT1G47510, AT2G33380, AT2G33380, AT2G33380, AT4G18990, AT4G25000, AT1G56710, AT4G11890, AT5G38240, AT1G01560, AT1G72540, AT4…
GO:0020037	1.12326e-08	1	34	315	heme binding	MF	7.68515e-06	MF heme binding	AT1G66540, AT2G29090, AT2G29090, AT2G30770, AT3G61035, AT3G61035, AT4G31950, AT4G31970, AT4G25980, AT1G16410, AT1G33720, AT2G12190, AT2G30750, AT2G45570, AT3G03470, AT3G19270, AT3G26170, AT3G26180, AT3G26180, AT3G26200, AT3G26220, AT3G26230, AT3G26280, AT3G26290, AT3G26320, AT3G48280, AT3G48300, AT4G12300, AT5G36220, AT5G67310, AT1G49570, AT3G49110, AT5G05340, AT5G19890, AT5G58390, AT5G58400, AT1…
GO:0031347	1.95664e-08	1	51	613	regulation of defense response	BP	1.22714e-05	BP regulation of defense response	AT2G40750, AT1G07620, AT1G13310, AT1G21528, AT1G24145, AT1G58225, AT2G04495, AT2G15042, AT2G18670, AT2G25735, AT3G13433, AT3G15534, AT3G21080, AT3G48640, AT3G61280, AT4G01870, AT4G11000, AT4G23610, AT5G52750, AT3G56400, AT3G56400, AT1G51820, AT1G66920, AT3G47090, AT3G57700, AT5G60900, AT1G67000, AT5G36220, AT3G50770, AT5G37420, AT2G24195, AT4G11521, AT4G12500, AT4G23220, AT3G51660, AT1G30135, AT3…
GO:0030275	2.73797e-08	1	11	30	LRR domain binding	MF	1.58507e-05	MF LRR domain binding	AT2G24195, AT5G08760, AT5G44570, AT5G44572, AT5G51465, AT4G16860, AT1G22890, AT1G65500, AT5G44565, AT5G44575, AT5G44567
GO:0006468	4.20455e-08	1	54	833	protein phosphorylation	BP	2.26024e-05	BP protein phosphorylation	AT4G08470, AT4G08470, AT3G08870, AT4G29050, AT5G01540, AT1G48220, AT1G51820, AT1G51820, AT1G66920, AT1G66920, AT3G47090, AT3G57700, AT4G04500, AT4G04500, AT4G04540, AT4G04540, AT4G11890, AT4G11890, AT4G11900, AT4G11900, AT4G23210, AT4G23210, AT5G11410, AT5G11410, AT5G16900, AT5G16900, AT5G38240, AT5G60900, AT5G67080, AT1G01560, AT1G18350, AT1G35710, AT1G61440, AT1G61440, AT1G61610, AT1G61610, AT1…
GO:0005506	8.88851e-08	1	29	273	iron ion binding	MF	4.45966e-05	MF iron ion binding	AT4G22755, AT1G04580, AT5G01600, AT1G66540, AT2G29090, AT2G29090, AT2G30770, AT3G61035, AT3G61035, AT4G31950, AT4G31970, AT1G16410, AT1G33720, AT2G12190, AT2G30750, AT2G45570, AT3G03470, AT3G19270, AT3G26170, AT3G26180, AT3G26180, AT3G26200, AT3G26220, AT3G26230, AT3G26280, AT3G26290, AT3G26320, AT3G48280, AT3G48300, AT4G12300, AT5G36220, AT5G67310
GO:0016705	1.00821e-07	1	19	132	oxidoreductase activity, acting on paired donors, with incorporation or reduction of molecular oxygen	MF	4.74236e-05	MF oxidoreductase activity, acting on paired donors, with incorporation or reduction of molecular oxygen	AT1G66540, AT2G29090, AT2G29090, AT2G30770, AT3G61035, AT3G61035, AT4G31950, AT1G33720, AT2G30750, AT2G45570, AT3G26170, AT3G26180, AT3G26180, AT3G26200, AT3G26220, AT3G26230, AT3G26280, AT3G26290, AT3G48280, AT3G48300, AT4G12300, AT5G36220
GO:0009625	1.73895e-07	1	11	41	response to insect	BP	7.69844e-05	BP response to insect	AT3G56400, AT1G16410, AT3G14210, AT5G44420, AT5G44570, AT5G44572, AT5G44565, AT5G44575, AT5G23010, AT5G24770, AT5G44567
GO:0048046	3.74071e-07	1	31	302	apoplast	CC	0.000156403	CC apoplast	AT4G23170, AT4G37290, AT1G32960, AT4G02520, AT4G25000, AT5G63800, AT2G43570, AT1G16950, AT1G49800, AT1G68765, AT1G75040, AT2G18660, AT2G24195, AT3G14210, AT3G57240, AT4G12470, AT5G05340, AT5G08760, AT5G08760, AT5G10760, AT5G25980, AT5G25980, AT5G25980, AT5G44570, AT5G44572, AT5G51465, AT5G59320, AT4G23600, AT4G23600, AT4G23600, AT1G22890, AT1G22890, AT1G65500, AT1G65500, AT5G44565, AT5G44575, AT3…
GO:0010150	7.72944e-07	1	28	278	leaf senescence	BP	0.000306167	BP leaf senescence	AT1G02470, AT1G13990, AT1G64360, AT2G25735, AT3G15534, AT3G60415, AT4G01870, AT4G12735, AT3G56400, AT3G56400, AT2G43570, AT1G01680, AT5G17860, AT3G26220, AT1G21240, AT3G25010, AT3G25010, AT4G12500, AT3G51660, AT4G14365, AT4G34060, AT5G39520, AT5G39610, AT5G39610, AT5G39610, AT1G26420, AT1G80160, AT5G13170, AT5G13170, AT5G13170, AT1G73750, AT2G42540, AT4G21840, AT1G09500
GO:0009617	9.06216e-07	1	29	297	response to bacterium	BP	0.000341009	BP response to bacterium	AT2G46400, AT1G21528, AT3G15534, AT3G22231, AT3G22231, AT3G50480, AT4G34380, AT1G73805, AT1G73805, AT3G56400, AT3G56400, AT3G56400, AT3G56400, AT5G01600, AT5G01600, AT5G01600, AT2G30770, AT2G30770, AT4G17660, AT2G46440, AT2G30750, AT2G30750, AT5G67310, AT1G79680, AT3G26820, AT2G26440, AT3G57240, AT5G39120, AT2G17740, AT3G45140, AT4G14400, AT4G37990, AT1G22890, AT1G33960, AT1G65500, AT5G10380, AT2…
GO:0071456	1.2436e-06	1	26	237	cellular response to hypoxia	BP	0.000445681	BP cellular response to hypoxia	AT1G05880, AT2G46400, AT2G18670, AT2G25735, AT3G55790, AT5G25250, AT3G56400, AT4G31970, AT1G19250, AT2G26560, AT1G21550, AT2G41100, AT5G20230, AT1G73010, AT2G15890, AT3G46080, AT3G46090, AT5G13320, AT1G26380, AT1G26410, AT1G72900, AT1G72910, AT3G02040, AT4G19520, AT5G20150, AT1G57630
GO:0009753	8.084e-06	0.999997	39	493	response to jasmonic acid	BP	0.00276546	BP response to jasmonic acid	AT4G22755, AT1G13310, AT1G21528, AT3G50480, AT3G61280, AT4G01870, AT4G35770, AT5G13210, AT5G36907, AT5G57340, AT3G56400, AT3G56400, AT1G47510, AT1G47510, AT1G70820, AT2G24850, AT5G36220, AT1G21550, AT3G50770, AT1G54020, AT2G24195, AT5G08760, AT5G43570, AT5G44420, AT5G44420, AT3G51660, AT1G06160, AT5G46050, AT2G39030, AT3G45140, AT3G45140, AT4G22880, AT4G23600, AT4G23600, AT4G23600, AT1G15520, AT1…
GO:0002213	1.41938e-05	0.999998	12	71	defense response to insect	BP	0.00464446	BP defense response to insect	AT1G13990, AT5G14180, AT5G36220, AT5G25980, AT5G43570, AT5G44570, AT5G44572, AT2G29350, AT5G44565, AT5G44575, AT5G24770, AT5G44567
GO:0002229	1.8387e-05	0.999997	11	76	defense response to oomycetes	BP	0.00576585	BP defense response to oomycetes	AT3G08870, AT4G29050, AT5G01540, AT1G73805, AT3G56400, AT1G18350, AT5G10530, AT5G10530, AT1G21240, AT2G32680, AT1G15520, AT3G23550
GO:2000022	2.59428e-05	0.999997	9	45	regulation of jasmonic acid mediated signaling pathway	BP	0.00780982	BP regulation of jasmonic acid mediated signaling pathway	AT2G40750, AT2G46400, AT3G56400, AT3G56400, AT3G56400, AT1G30135, AT3G22160, AT3G22275, AT4G14365, AT2G38240, AT2G38240, AT3G55970, AT3G55970
GO:0004674	3.92983e-05	0.999983	36	596	protein serine/threonine kinase activity	MF	0.0113753	MF protein serine/threonine kinase activity	AT4G29050, AT1G51820, AT1G66920, AT4G04500, AT4G04540, AT4G11890, AT4G11890, AT4G11900, AT4G11900, AT4G11900, AT4G23210, AT5G16900, AT5G38240, AT5G60900, AT1G01560, AT1G18350, AT1G35710, AT1G61440, AT1G61440, AT1G61440, AT1G61610, AT1G61610, AT1G61610, AT1G65790, AT1G65790, AT1G65790, AT1G65790, AT1G65800, AT1G65800, AT1G67000, AT1G72540, AT2G20470, AT3G45860, AT4G04490, AT4G04490, AT4G17660, AT4…
GO:0009682	4.83634e-05	0.999996	6	21	induced systemic resistance	BP	0.0134809	BP induced systemic resistance	AT3G56400, AT1G32960, AT2G30770, AT2G30750, AT4G12470, AT4G12470, AT4G12480
GO:0080027	6.75425e-05	0.999995	6	20	response to herbivore	BP	0.0181545	BP response to herbivore	AT4G15210, AT5G44570, AT5G44572, AT3G45140, AT3G45140, AT5G44575, AT3G44860
GO:0030247	7.33754e-05	0.999986	11	75	polysaccharide binding	MF	0.0190422	MF polysaccharide binding	AT4G18990, AT1G66920, AT5G38240, AT1G67000, AT5G38250, AT1G21240, AT1G21250, AT1G21270, AT1G79680, AT3G52180, AT1G16110
GO:0050135	7.966e-05	0.999993	6	29	NAD(P)+ nucleosidase activity	MF	0.019984	MF NAD(P)+ nucleosidase activity	AT4G16860, AT1G51270, AT1G72930, AT4G11170, AT4G19520, AT1G17610
GO:0061809	0.000110129	0.99999	6	30	NAD+ nucleotidase, cyclic ADP-ribose generating	MF	0.0267366	MF NAD+ nucleotidase, cyclic ADP-ribose generating	AT4G16860, AT1G51270, AT1G72930, AT4G11170, AT4G19520, AT1G17610
GO:0016298	0.000185999	0.999972	8	44	lipase activity	MF	0.0437447	MF lipase activity	AT2G26560, AT5G14180, AT1G20120, AT1G73610, AT5G15720, AT5G24210, AT2G39400, AT5G40990, AT5G40990, AT5G40990, AT5G40990
GO:0009611	0.000216922	0.999881	53	874	response to wounding	BP	0.0494713	BP response to wounding	AT4G22755, AT1G13310, AT1G13990, AT1G24145, AT2G25735, AT3G61280, AT4G11000, AT4G12735, AT4G35770, AT5G13210, AT5G36907, AT5G52750, AT5G57340, AT3G19710, AT1G70820, AT1G51820, AT1G67000, AT2G24850, AT2G24850, AT5G36220, AT3G50770, AT1G54020, AT1G73325, AT2G43530, AT4G12500, AT4G23220, AT5G20230, AT5G43570, AT5G43570, AT5G44570, AT5G44570, AT5G44572, AT5G44572, AT3G51660, AT1G30135, AT3G22275, AT4…

### Sheet: UP_VIR_Depleted0.05
category	over_represented_pvalue	under_represented_pvalue	numDEInCat	numInCat	term	ontology	over_represented_FDR	under_represented_FDR	go_term
-	1	0	17	2054	NA	NA	1	0	none
GO:0042742	1	4.24943e-09	3	1020	defense response to bacterium	BP	1	1.59906e-05	BP defense response to bacterium
GO:0005634	1	1.6212e-08	172	9024	nucleus	CC	1	4.06705e-05	CC nucleus
GO:0003723	1	1.06213e-07	0	640	RNA binding	MF	1	0.000199839	MF RNA binding
GO:0016070	1	3.64549e-07	11	1319	RNA metabolic process	BP	1	0.00054872	BP RNA metabolic process
GO:0010468	0.999997	1.17678e-05	6	1007	regulation of gene expression	BP	1	0.0147608	BP regulation of gene expression
GO:0019538	0.999999	2.03275e-05	1	473	protein metabolic process	BP	1	0.0218549	BP protein metabolic process
GO:0050832	0.999993	2.79886e-05	7	897	defense response to fungus	BP	1	0.0263302	BP defense response to fungus
GO:0036211	0.999994	8.42851e-05	1	444	protein modification process	BP	1	0.0626584	BP protein modification process

### Sheet: Interpro domain enrichment
Category	Term	Count	%	PValue	Genes	List Total	Pop Hits	Pop Total	Fold Enrichment	Bonferroni	Benjamini	FDR
INTERPRO	IPR046956:RLP23-like	15	1.74419	1.48141e-13	AT3G28890, AT3G05660, AT1G45616, AT3G05650, AT3G23120, AT3G25010, AT2G33080, AT3G24982, AT2G32680, AT5G27060, AT2G15042, AT2G15080, AT4G13810, AT4G13820, AT2G25440	707	33	24095	15.4912	1.53287e-10	1.53326e-10	1.474e-10
INTERPRO	IPR008176:Defensin_plant	5	0.581395	0.001004	AT5G44430, AT5G44420, AT1G19610, AT2G26020, AT2G26010	707	16	24095	10.6502	0.646427	0.0346381	0.0332994
INTERPRO	IPR045000:TR	5	0.581395	0.001004	AT2G29370, AT2G29350, AT2G29170, AT2G29310, AT2G29320	707	16	24095	10.6502	0.646427	0.0346381	0.0332994
INTERPRO	IPR003614:Scorpion_toxin-like	7	0.813953	6.81307e-05	AT5G44430, AT5G44420, AT2G43510, AT2G43530, AT1G19610, AT2G26020, AT2G26010	707	25	24095	9.54257	0.0680888	0.00371133	0.0035679
INTERPRO	IPR025287:WAK_GUB	9	1.04651	2.12e-05	AT1G66920, AT1G21270, AT1G21240, AT1G21250, AT1G67000, AT5G38240, AT1G16110, AT5G38250, AT1G79680	707	41	24095	7.48111	0.0217032	0.001219	0.00117189
INTERPRO	IPR036574:Scorpion_toxin-like_sf	7	0.813953	0.000349068	AT5G44430, AT5G44420, AT2G43510, AT2G43530, AT1G19610, AT2G26020, AT2G26010	707	33	24095	7.22922	0.303264	0.0144514	0.0138929
INTERPRO	IPR002487:TF_Kbox	8	0.930233	0.000231464	AT4G24540, AT1G24260, AT3G58780, AT4G22950, AT4G18960, AT5G60910, AT5G15800, AT2G45660	707	43	24095	6.34058	0.213052	0.0104159	0.0100133
INTERPRO	IPR045274:WAK-like	7	0.813953	0.000768499	AT1G21270, AT3G57700, AT3G57640, AT1G21240, AT1G21250, AT1G16110, AT1G79680	707	38	24095	6.27801	0.548736	0.028407	0.0273092
INTERPRO	IPR044810:WRKY_plant	12	1.39535	4.91555e-06	AT3G56400, AT2G46400, AT5G01900, AT1G66600, AT5G22570, AT5G07100, AT4G18170, AT2G40740, AT2G40750, AT5G26170, AT3G01970, AT2G30250	707	69	24095	5.92706	0.00507468	0.000391353	0.000376228
INTERPRO	IPR024171:SRK-like_kinase	7	0.813953	0.00116204	AT1G61440, AT4G21380, AT1G65790, AT4G11900, AT1G61610, AT1G65800, AT5G60900	707	41	24095	5.81864	0.699831	0.0387971	0.0372977
INTERPRO	IPR003657:WRKY_dom	12	1.39535	8.62535e-06	AT3G56400, AT2G46400, AT5G01900, AT1G66600, AT5G22570, AT5G07100, AT4G18170, AT2G40740, AT2G40750, AT5G26170, AT3G01970, AT2G30250	707	73	24095	5.60229	0.00888755	0.000585552	0.000562922
INTERPRO	IPR036576:WRKY_dom_sf	12	1.39535	8.62535e-06	AT3G56400, AT2G46400, AT5G01900, AT1G66600, AT5G22570, AT5G07100, AT4G18170, AT2G40740, AT2G40750, AT5G26170, AT3G01970, AT2G30250	707	73	24095	5.60229	0.00888755	0.000585552	0.000562922
INTERPRO	IPR003609:Pan_app	7	0.813953	0.00169392	AT1G61440, AT4G21380, AT1G65790, AT4G11900, AT1G61610, AT1G65800, AT5G60900	707	44	24095	5.42192	0.827039	0.0531274	0.0510742
INTERPRO	IPR033896:MADS_MEF2-like	8	0.930233	0.000679278	AT4G24540, AT1G24260, AT3G58780, AT4G22950, AT4G18960, AT5G60910, AT5G15800, AT2G45660	707	51	24095	5.34598	0.505047	0.026039	0.0250326
INTERPRO	IPR038408:GNK2_sf	17	1.97674	1.97064e-07	AT4G23130, AT4G04500, AT4G23140, AT4G23260, AT4G23150, AT4G23160, AT4G23280, AT4G23170, AT4G04490, AT4G23310, AT4G04540, AT4G23320, AT4G23210, AT4G23220, AT4G23230, AT3G45860, AT4G11521	707	113	24095	5.12717	0.000203941	1.8542e-05	1.78254e-05
INTERPRO	IPR002902:GNK2	17	1.97674	1.97064e-07	AT4G23130, AT4G04500, AT4G23140, AT4G23260, AT4G23150, AT4G23160, AT4G23280, AT4G23170, AT4G04490, AT4G23310, AT4G04540, AT4G23320, AT4G23210, AT4G23220, AT4G23230, AT3G45860, AT4G11521	707	113	24095	5.12717	0.000203941	1.8542e-05	1.78254e-05
INTERPRO	IPR010987:Glutathione-S-Trfase_C-like	8	0.930233	0.00147883	AT4G02520, AT5G44990, AT1G02940, AT2G29470, AT1G02930, AT1G02920, AT5G17220, AT1G69930	707	58	24095	4.70078	0.783838	0.047831	0.0459825
INTERPRO	IPR003591:Leu-rich_rpt_typical-subtyp	23	2.67442	7.26087e-08	AT1G07390, AT3G28890, AT5G46330, AT3G05660, AT3G47090, AT1G45616, AT3G05650, AT5G20690, AT3G23120, AT3G23010, AT3G25010, AT1G35710, AT2G33080, AT3G24982, AT5G63580, AT2G32680, AT5G27060, AT2G15042, AT2G15080, AT4G28490, AT4G13810, AT4G13820, AT2G25470	707	195	24095	4.01977	7.51471e-05	1.45445e-05	1.39824e-05
INTERPRO	IPR017972:Cyt_P450_CS	25	2.90698	8.4316e-08	AT3G26320, AT3G26200, AT3G26220, AT3G19270, AT2G30750, AT5G67310, AT2G30770, AT1G16410, AT2G12190, AT4G12300, AT5G36220, AT3G48300, AT3G26290, AT3G26170, AT3G48280, AT4G31950, AT2G29090, AT3G03470, AT1G66540, AT3G26230, AT1G33720, AT4G31970, AT3G26180, AT2G45570, AT3G26280	707	230	24095	3.70442	8.72633e-05	1.45445e-05	1.39824e-05
INTERPRO	IPR001128:Cyt_P450	27	3.13953	2.6131e-08	AT3G26320, AT3G26200, AT3G26220, AT3G26165, AT3G19270, AT2G30750, AT5G67310, AT2G30770, AT1G16410, AT2G12190, AT4G12300, AT5G36220, AT3G48300, AT3G26290, AT3G26170, AT3G48280, AT4G31950, AT2G29090, AT3G03470, AT1G66540, AT3G26230, AT3G61035, AT1G33720, AT4G31970, AT3G26180, AT2G45570, AT3G26280	707	250	24095	3.68071	2.70452e-05	8.63096e-06	8.29739e-06
INTERPRO	IPR002401:Cyt_P450_E_grp-I	25	2.90698	1.0726e-07	AT3G26320, AT3G26200, AT3G26220, AT3G19270, AT2G30750, AT5G67310, AT2G30770, AT1G16410, AT2G12190, AT4G12300, AT5G36220, AT3G48300, AT3G26290, AT3G26170, AT3G48280, AT4G31950, AT2G29090, AT3G03470, AT1G66540, AT3G26230, AT1G33720, AT4G31970, AT3G26180, AT2G45570, AT3G26280	707	233	24095	3.65672	0.000111008	1.58592e-05	1.52463e-05
INTERPRO	IPR036396:Cyt_P450_sf	27	3.13953	3.33564e-08	AT3G26320, AT3G26200, AT3G26220, AT3G26165, AT3G19270, AT2G30750, AT5G67310, AT2G30770, AT1G16410, AT2G12190, AT4G12300, AT5G36220, AT3G48300, AT3G26290, AT3G26170, AT3G48280, AT4G31950, AT2G29090, AT3G03470, AT1G66540, AT3G26230, AT3G61035, AT1G33720, AT4G31970, AT3G26180, AT2G45570, AT3G26280	707	253	24095	3.63706	3.45232e-05	8.63096e-06	8.29739e-06
INTERPRO	IPR000157:TIR_dom	15	1.74419	0.000128672	AT3G04210, AT1G72930, AT1G57630, AT5G45090, AT5G46260, AT1G72910, AT1G17610, AT1G72900, AT1G17600, AT2G20142, AT4G16960, AT1G51270, AT4G19520, AT4G11170, AT4G16860	707	149	24095	3.43094	0.124696	0.00605346	0.00581951
INTERPRO	IPR035897:Toll_tir_struct_dom_sf	15	1.74419	0.000128672	AT3G04210, AT1G72930, AT1G57630, AT5G45090, AT5G46260, AT1G72910, AT1G17610, AT1G72900, AT1G17600, AT2G20142, AT4G16960, AT1G51270, AT4G19520, AT4G11170, AT4G16860	707	149	24095	3.43094	0.124696	0.00605346	0.00581951
INTERPRO	IPR013210:LRR_N_plant-typ	19	2.2093	0.000287675	AT1G07390, AT3G28890, AT5G46330, AT3G05660, AT3G47090, AT1G45616, AT3G05650, AT5G20690, AT3G23120, AT3G23010, AT1G35710, AT5G63580, AT5G27060, AT2G15080, AT5G06870, AT4G28490, AT4G13810, AT4G13820, AT2G25470	707	241	24095	2.68685	0.25754	0.012406	0.0119265
INTERPRO	IPR001245:Ser-Thr/Tyr_kinase_cat_dom	33	3.83721	9.05201e-06	AT1G61440, AT4G04500, AT4G21380, AT4G23140, AT4G23260, AT4G23160, AT4G23280, AT1G67000, AT4G23320, AT5G16900, AT1G48220, AT1G21240, AT5G38240, AT1G65800, AT4G23130, AT4G23150, AT5G20690, AT1G65790, AT4G04490, AT4G11900, AT4G23310, AT4G23210, AT4G23230, AT1G21270, AT2G23200, AT3G45860, AT1G21250, AT1G18350, AT4G18250, AT5G38250, AT1G61610, AT3G46370, AT4G17660	707	467	24095	2.40827	0.00932512	0.000585552	0.000562922
INTERPRO	IPR008271:Ser/Thr_kinase_AS	58	6.74419	6.7453e-09	AT1G61440, AT4G21380, AT5G14180, AT5G46330, AT4G23160, AT4G23280, AT3G08870, AT1G16110, AT4G23320, AT1G48220, AT5G10530, AT4G11890, AT5G01540, AT1G79680, AT1G65800, AT4G23130, AT4G23210, AT5G63580, AT1G51820, AT1G21270, AT2G23200, AT1G01560, AT1G18350, AT2G19190, AT1G72540, AT5G38250, AT1G61610, AT5G39020, AT3G46370, AT4G17660, AT4G04500, AT4G23140, AT4G23260, AT3G57700, AT1G67000, AT4G04540, AT4…	707	852	24095	2.32004	6.98136e-06	3.49069e-06	3.35579e-06
INTERPRO	IPR017441:Protein_kinase_ATP_BS	49	5.69767	1.36572e-07	AT1G61440, AT4G21380, AT5G14180, AT4G23160, AT4G23280, AT3G08870, AT1G35710, AT4G23320, AT1G48220, AT5G10530, AT4G11890, AT5G01540, AT1G65800, AT4G23130, AT4G23210, AT1G51820, AT2G23200, AT1G01560, AT1G18350, AT2G19190, AT1G72540, AT5G38250, AT1G61610, AT5G39020, AT3G46370, AT4G17660, AT4G04500, AT4G23140, AT4G23260, AT1G67000, AT4G04540, AT4G23220, AT5G16900, AT4G08470, AT4G29050, AT5G38240, AT5…	707	723	24095	2.30975	0.000141342	1.7669e-05	1.69862e-05
INTERPRO	IPR001611:Leu-rich_rpt	30	3.48837	9.30424e-05	AT3G05660, AT5G46330, AT1G45616, AT3G23010, AT3G25010, AT1G35710, AT2G33080, AT3G24982, AT2G15080, AT5G06870, AT4G13810, AT4G16162, AT2G25470, AT1G07390, AT3G28890, AT3G47090, AT3G05650, AT5G20690, AT3G23120, AT5G63580, AT1G51820, AT2G15042, AT2G32680, AT5G27060, AT4G28490, AT4G13820, AT2G19190, AT4G19520, AT2G25440, AT3G46370	707	457	24095	2.23724	0.0918115	0.00481494	0.00462886
INTERPRO	IPR000719:Prot_kinase_dom	64	7.44186	1.598e-07	AT1G61440, AT4G21380, AT5G14180, AT5G46330, AT4G23160, AT4G23280, AT3G57640, AT3G08870, AT1G35710, AT1G16110, AT4G23320, AT1G48220, AT5G10530, AT4G11890, AT5G01540, AT1G79680, AT1G65800, AT4G23130, AT3G02020, AT5G20690, AT4G23210, AT5G63580, AT1G51820, AT1G21270, AT2G23200, AT1G01560, AT1G18350, AT2G19190, AT1G72540, AT5G38250, AT1G61610, AT5G39020, AT3G46370, AT4G17660, AT4G04500, AT4G23140, AT4…	707	1078	24095	2.02334	0.000165379	1.8377e-05	1.76668e-05
INTERPRO	IPR032675:LRR_dom_sf	47	5.46512	1.61173e-05	AT1G61320, AT3G05660, AT5G46330, AT1G45616, AT3G23010, AT3G25010, AT1G35710, AT2G33080, AT3G24982, AT4G05475, AT4G05497, AT5G16900, AT4G05470, AT1G17600, AT2G15080, AT4G16960, AT5G06870, AT1G78750, AT4G13810, AT4G16162, AT4G11170, AT4G16860, AT2G25470, AT1G07390, AT3G28890, AT3G47090, AT3G05650, AT5G20690, AT3G23120, AT5G56700, AT3G59230, AT1G10920, AT5G35926, AT5G63580, AT5G46260, AT1G51820, AT2…	707	810	24095	1.97752	0.0165432	0.000981259	0.000943336
INTERPRO	IPR011009:Kinase-like_dom_sf	64	7.44186	7.81161e-07	AT1G61440, AT4G21380, AT5G14180, AT5G46330, AT4G23160, AT4G23280, AT3G57640, AT3G08870, AT1G35710, AT1G16110, AT4G23320, AT1G48220, AT5G10530, AT4G11890, AT5G01540, AT1G79680, AT1G65800, AT4G23130, AT3G02020, AT5G20690, AT4G23210, AT5G63580, AT1G51820, AT1G21270, AT2G23200, AT1G01560, AT1G18350, AT2G19190, AT1G72540, AT5G38250, AT1G61610, AT5G39020, AT3G46370, AT4G17660, AT4G04500, AT4G23140, AT4…	707	1129	24095	1.93194	0.000808175	6.73751e-05	6.47712e-05
