## Supplemental Table 7 for "Disruption of the mRNA m^6^A writer complex triggers autoimmunity in Arabidopsis"

### Sheet: README
Supplementary Data Table 7 - Significantly enriched motifs found using MEME AME
This table contains the results of AME (Analysis of Motif Enrichment) in promoter regions 1.5Kb upstream of the start site in selected gene sets
Tab 1 lists the motifs enriched upstream of genes that were significantly upregulated in vir-1 at 17ºC compared to Col-0 at 17ºC
Tab 2 lists the motifs enriched upstream of genes that were significantly upregulated in vir-1 at 17ºC compared to all other conditions
Tab 3 lists the motifs enriched upstream of genes that were significantly upregulated in vir-1 at 17ºC compared to vir-1 at 27ºC
AME Version 5.5.8 was run with the following parameters:
ame --verbose 1 --oc . --scoring avg --method fisher --hit-lo-fraction 0.25 --evalue-report-threshold 10.0 --control promoter_background_seqs.fasta [imput_fasta_file] motif_db/ARABD/ArabidopsisDAPv1.meme

### Sheet: genes_up_vir1_17_vs_col0_17
rank	motif_DB	motif_ID	motif_alt_ID	consensus	p-value	adj_p-value	E-value	tests	FASTA_max	pos	neg	PWM_min	TP	%TP	FP	%FP
1	motif_db/ARABD/ArabidopsisDAPv1.meme	NAC_tnt.ATAF1_colamp_a_d1	ATAF1	ACGTR	4.77e-13	3.87e-09	3.38e-06	8118	1154	1154	32458	1.01	379	32.84	7588	23.38
2	motif_db/ARABD/ArabidopsisDAPv1.meme	NAC_tnt.ANAC047_colamp_a_d1	ANAC047	CACGT	9.99e-09	0.000135	0.117	13474	1154	1154	32458	1.01	524	45.41	12054	37.14
3	motif_db/ARABD/ArabidopsisDAPv1.meme	NAC_tnt.ANAC055_col_m1	ANAC055	DDBCNWDTHNNWCACGTMAYY	6.76e-08	0.000361	0.315	5343	1154	1154	32458	1.05	245	21.23	4946	15.24
4	motif_db/ARABD/ArabidopsisDAPv1.meme	MYBrelated_tnt.RVE1_col_a_m1	RVE1	WHVWAAATATCTWH	6.51e-08	0.000582	0.507	8935	1154	1154	32458	4.41	138	11.96	2412	7.43
5	motif_db/ARABD/ArabidopsisDAPv1.meme	MYBrelated_tnt.AT5G56840_col_a_m1	AT5G56840	AAYCTTATCCAWWWH	1.58e-07	0.0009	0.785	5685	1154	1154	32458	1.3	219	18.98	4362	13.44
6	motif_db/ARABD/ArabidopsisDAPv1.meme	WRKY_tnt.WRKY18_colamp_a_m1	WRKY18	YGTTGACTTTKDH	1.18e-07	0.0013	1.14	11012	1154	1154	32458	2.62	242	20.97	4907	15.12
7	motif_db/ARABD/ArabidopsisDAPv1.meme	NAC_tnt.ATAF1_col_a_m1	ATAF1	KACGTRWNNNAHWYGNHWWCYD	4.32e-07	0.00278	2.43	6447	1154	1154	32458	1.51	208	18.02	4155	12.8
8	motif_db/ARABD/ArabidopsisDAPv1.meme	MYBrelated_tnt.At5g58900_col_a_m1	At5g58900	WDWRGATAAGRTTWD	4.07e-07	0.00279	2.44	6870	1154	1154	32458	1.12	284	24.61	6038	18.6
9	motif_db/ARABD/ArabidopsisDAPv1.meme	GeBP_tnt.AT4G00250_col_a_m1	AT4G00250	WAYCTTATCCAWW	5.79e-07	0.00295	2.58	5110	1154	1154	32458	2.27	140	12.13	2558	7.88
10	motif_db/ARABD/ArabidopsisDAPv1.meme	MYBrelated_tnt.LHY1_col_a_m1	LHY1	AGATATTTTN	8.32e-07	0.00604	5.27	7275	1154	1154	32458	2.9	207	17.94	4171	12.85
11	motif_db/ARABD/ArabidopsisDAPv1.meme	WRKY_tnt.WRKY24_colamp_a_m1	WRKY24	DNCGTTGACTTTT	1.39e-06	0.00697	6.08	5032	1154	1154	32458	1.14	220	19.06	4523	13.93
12	motif_db/ARABD/ArabidopsisDAPv1.meme	ND_tnt.AT2G28920_col_a_m1	AT2G28920	NWAAATATCT	9.6e-07	0.00757	6.6	7917	1154	1154	32458	3.24	199	17.24	3985	12.28
13	motif_db/ARABD/ArabidopsisDAPv1.meme	MYBrelated_tnt.EPR1_colamp_a_m1	EPR1	HAAAAATATCT	9.58e-07	0.00809	7.06	8485	1154	1154	32458	1.05	356	30.85	7955	24.51
14	motif_db/ARABD/ArabidopsisDAPv1.meme	MYBrelated_tnt.AT3G10113_col_a_m1	AT3G10113	HHHVAAAATATCTWA	1.03e-06	0.00977	8.52	9550	1154	1154	32458	1.01	401	34.75	9144	28.17
15	motif_db/ARABD/ArabidopsisDAPv1.meme	MYBrelated_tnt.At3g09600_colamp_a_m1	At3g09600	AGATATTTTHN	1.26e-06	0.0104	9.08	8278	1154	1154	32458	1.21	313	27.12	6863	21.14
# ame --verbose 1 --oc . --scoring avg --method fisher --hit-lo-fraction 0.25 --evalue-report-threshold 10.0 --control promoter_background_seqs.fasta promoter_seqs_vir1_vs_col0_17.fasta motif_db/ARABD/ArabidopsisDAPv1.meme

### Sheet: genes_up_vir_17_vs_all_other
rank	motif_DB	motif_ID	motif_alt_ID	consensus	p-value	adj_p-value	E-value	tests	FASTA_max	pos	neg	PWM_min	TP	%TP	FP	%FP
1	motif_db/ARABD/ArabidopsisDAPv1.meme	NAC_tnt.ATAF1_colamp_a_d1	ATAF1	ACGTR	4.89e-08	0.000404	0.352	8271	576	576	33018	1.11	166	28.82	6410	19.41
2	motif_db/ARABD/ArabidopsisDAPv1.meme	MYBrelated_tnt.AT5G56840_col_a_m1	AT5G56840	AAYCTTATCCAWWWH	4.28e-07	0.00239	2.08	5599	576	576	33018	1.03	141	24.48	5387	16.32
3	motif_db/ARABD/ArabidopsisDAPv1.meme	G2like_tnt.KAN2_col_a_m1	KAN2	HTWRGAATATTCTTT	4.73e-07	0.00303	2.64	6427	576	576	33018	34.5	7	1.22	22	0.07
4	motif_db/ARABD/ArabidopsisDAPv1.meme	G2like_tnt.AT2G20400_colamp_a_m1	AT2G20400	AARGAATATTCBNWW	3.33e-06	0.00909	7.92	2741	576	576	33018	4.24	43	7.47	1134	3.43

### Sheet: genes_up_vir117_vs_vir127
rank	motif_DB	motif_ID	motif_alt_ID	consensus	p-value	adj_p-value	E-value	tests	FASTA_max	pos	neg	PWM_min	TP	%TP	FP	%FP
1	motif_db/ARABD/ArabidopsisDAPv1.meme	REM_tnt.REM19_colamp_a_m1	REM19	WTDWMAAAAAAAAAAAAAAAA	2.76e-09	6.04e-05	0.0526	21898	526	526	33203	1.37	388	73.76	20427	61.52
2	motif_db/ARABD/ArabidopsisDAPv1.meme	MYBrelated_tnt.RVE1_colamp_a_m1	RVE1	AGATATTTWN	3.49e-08	0.000383	0.334	10972	526	526	33203	3.85	32	6.08	643	1.94
3	motif_db/ARABD/ArabidopsisDAPv1.meme	G2like_tnt.AT2G20400_colamp_a_m1	AT2G20400	AARGAATATTCBNWW	3.04e-07	0.000848	0.74	2792	526	526	33203	4.22	44	8.37	1179	3.55
4	motif_db/ARABD/ArabidopsisDAPv1.meme	G2like_tnt.At2g01060_col_m1	At2g01060	AAARGAATATTCY	2.97e-07	0.00122	1.06	4102	526	526	33203	5.22	44	8.37	1178	3.55
5	motif_db/ARABD/ArabidopsisDAPv1.meme	MYBrelated_tnt.At5g52660_col_a_m1	At5g52660	AGATATTTTTD	3.25e-07	0.0022	1.92	6796	526	526	33203	1.77	121	23	4870	14.67
6	motif_db/ARABD/ArabidopsisDAPv1.meme	MYBrelated_tnt.AT3G10113_col_a_m1	AT3G10113	HHHVAAAATATCTWA	4.15e-07	0.00391	3.41	9423	526	526	33203	2.12	133	25.29	5530	16.66
7	motif_db/ARABD/ArabidopsisDAPv1.meme	MYBrelated_tnt.At3g09600_col_a_m1	At3g09600	AGATATTTTWDD	6.11e-07	0.00495	4.31	8121	526	526	33203	2.12	114	21.67	4563	13.74
8	motif_db/ARABD/ArabidopsisDAPv1.meme	ND_tnt.AT2G28920_col_a_m1	AT2G28920	NWAAATATCT	6.77e-07	0.00529	4.61	7828	526	526	33203	3.12	103	19.58	4004	12.06
9	motif_db/ARABD/ArabidopsisDAPv1.meme	MYBrelated_tnt.At5g52660_colamp_a_m1	At5g52660	AGATATTTTYDD	8.05e-07	0.00575	5.01	7158	526	526	33203	2.82	100	19.01	3866	11.64
10	motif_db/ARABD/ArabidopsisDAPv1.meme	MYBrelated_tnt.RVE1_col_a_m1	RVE1	WHVWAAATATCTWH	7.42e-07	0.00653	5.69	8832	526	526	33203	1.1	180	34.22	8193	24.68
11	motif_db/ARABD/ArabidopsisDAPv1.meme	MYBrelated_tnt.LCL1_colamp_a_m1	LCL1	AGATATTTTTD	1.17e-06	0.00658	5.74	5654	526	526	33203	1.5	119	22.62	4888	14.72
12	motif_db/ARABD/ArabidopsisDAPv1.meme	MYBrelated_tnt.At4g01280_colamp_a_m1	At4g01280	AGATATTTTYN	9.06e-07	0.00785	6.85	8699	526	526	33203	2.74	96	18.25	3673	11.06
13	motif_db/ARABD/ArabidopsisDAPv1.meme	MYBrelated_tnt.EPR1_colamp_a_m1	EPR1	HAAAAATATCT	1.34e-06	0.0111	9.72	8369	526	526	33203	1.72	133	25.29	5651	17.02
14	motif_db/ARABD/ArabidopsisDAPv1.meme	MYBrelated_tnt.LCL1_col_m1	LCL1	AGATATTTTT	2e-06	0.0112	9.75	5620	526	526	33203	1.19	122	23.19	5102	15.37
15	motif_db/ARABD/ArabidopsisDAPv1.meme	G2like_tnt.KAN2_col_a_m1	KAN2	HTWRGAATATTCTTT	1.79e-06	0.0114	9.95	6410	526	526	33203	33.6	7	1.33	31	0.09
16	motif_db/ARABD/ArabidopsisDAPv1.meme	G2like_tnt.At5g29000_col_a_m1	At5g29000	AARGAATATTCBNWW	2.82e-06	0.0114	9.97	4085	526	526	33203	7.49	33	6.27	832	2.51
# ame --verbose 1 --oc . --scoring avg --method fisher --hit-lo-fraction 0.25 --evalue-report-threshold 10.0 --control promoter_background_seqs.fasta promoter_seqs_vir1_17_vs_vir_27.fasta motif_db/ARABD/ArabidopsisDAPv1.meme
