## Supplemental Table 8 for "Disruption of the mRNA m^6^A writer complex triggers autoimmunity in Arabidopsis"

### Sheet: README
Supplementary Data Table 8 – Blast hits for pathogen reads
Tab 1 lists the BLAST matches for pathogen-related reads
Tab 2 lists the read counts of potential pathogen reads

### Sheet: Hits_matching_plant_pathogens
qseqid	sseqid	pident	length	mismatch	gapopen	qstart	qend	sstart	send	evalue	bitscore	salltitles	staxids	scientific_name	scomnames	sskingdoms
TRINITY_DN12982_c0_g1_i4	KAF7564293.1	-9.22337e+17	0	0	0	308	309	119	0	3.9e-18	101.3		45151	Pyrenophora tritici-repentis		Eukaryota
TRINITY_DN26228_c0_g1_i1	WP_116460812.1	-9.22337e+17	0	0	0	1	0	290	0	6.1e-31	143.7	LPS export ABC transporter permease LptG [Sphingomonas] LPS export ABC transporter permease LptG [Sphingomonas sp. TPD3009] LPS export ABC transporter permease LptG [Arthrobacter sp. TPD3018] LPS export ABC transporter permease LptG [Sphingomonas melonis]	2	Bacteria		Bacteria
TRINITY_DN34247_c0_g1_i1	WP_018251199.1	-9.22337e+17	0	0	0	187	287	1	0	3.5e-21	111.3	TlpA family protein disulfide reductase [Sphingomonas] TlpA family protein disulfide reductase [Barnesiella sp. BX6] peroxiredoxin [Arthrobacter sp. TPD3018] TlpA family protein disulfide reductase [Sphingomonas sp. FARSPH]	2	Bacteria		Bacteria
TRINITY_DN36873_c0_g1_i1	WP_018251202.1	-9.22337e+17	0	0	0	258	358	1	0	1.7e-41	179.1	MBL fold metallo-hydrolase [Sphingomonas] MBL fold metallo-hydrolase [Barnesiella sp. BX6] MBL fold metallo-hydrolase [Sphingomonas sp. 66-10] MBL fold metallo-hydrolase [Arthrobacter sp. TPD3018]	2	Bacteria		Bacteria
TRINITY_DN37786_c0_g1_i1	WP_116462424.1	-9.22337e+17	0	0	0	225	226	451	0	6.3e-34	153.3	BamA/TamA family outer membrane protein [Sphingomonas] hypothetical protein DC425_13340 [Sphingomonas sp. TPD3009] hypothetical protein DC429_12650 [Arthrobacter sp. TPD3018] hypothetical protein DC431_14025 [Sphingomonas melonis]	2	Bacteria		Bacteria
TRINITY_DN38047_c0_g1_i1	WP_116462946.1	-9.22337e+17	0	0	0	3	2	107	0	2.4e-34	154.8	mechanosensitive ion channel [Alphaproteobacteria] hypothetical protein DC429_18695 [Arthrobacter sp. TPD3018] hypothetical protein DC425_16980 [Sphingomonas sp. TPD3009] hypothetical protein DC431_18280 [Sphingomonas melonis]	2	Bacteria		Bacteria
TRINITY_DN41475_c0_g1_i1	PNH34943.1	-9.22337e+17	0	0	0	1	0	26	0	1.3e-20	109	hypothetical protein BJF96_g1774 [Verticillium dahliae] hypothetical protein VD0003_g5002 [Verticillium dahliae] hypothetical protein VD0002_g6017 [Verticillium dahliae]	27337	Verticillium dahliae		Eukaryota
TRINITY_DN42859_c0_g1_i1	CEM59113.1	-9.22337e+17	0	0	0	1	0	258	0	1.1e-42	182.6	hypothetical protein XCCB1459_3088 [Xanthomonas campestris pv. campestris]	340	Xanthomonas campestris pv. campestris		Bacteria
TRINITY_DN45086_c0_g1_i1	WP_066760161.1	-9.22337e+17	0	0	0	245	246	354	0	1.6e-35	158.7	TraB/VirB10 family protein [Sphingomonas] conjugal transfer protein TraB [Arthrobacter sp. TPD3018] conjugal transfer protein TraB [Sphingomonas turrisvirgatae] conjugal transfer protein TraB [Sphingomonas sp. TPD3009]	2	Bacteria		Bacteria
TRINITY_DN45121_c0_g1_i1	BBJ95073.1	-9.22337e+17	0	0	0	207	223	1	0	4e-33	150.6	hypothetical protein Xcc1_08030 [Xanthomonas campestris pv. campestris] hypothetical protein Xcc3_08060 [Xanthomonas campestris pv. campestris]	340	Xanthomonas campestris pv. campestris		Bacteria
TRINITY_DN45863_c0_g1_i1	WP_002516760.1	-9.22337e+17	0	0	0	2	1	151	0	2.5e-29	138.7	(d)CMP kinase [Cutibacterium acnes] Full=Cytidylate kinase; Short=CK; AltName cytidylate kinase [Propionibacterium sp. 409-HC1] cytidylate kinase [Propionibacterium sp. 434-HC2]	2	Bacteria		Bacteria
TRINITY_DN48159_c0_g1_i1	WP_116463024.1	-9.22337e+17	0	0	0	239	240	55	0	1.8e-39	171.8	S26 family signal peptidase [Sphingomonas] type VI secretion protein [Arthrobacter sp. TPD3018] type VI secretion protein [Sphingomonas sp. TPD3009] type VI secretion protein [Sphingomonas melonis]	2	Bacteria		Bacteria
TRINITY_DN48666_c0_g1_i1	CAP50675.1	-9.22337e+17	0	0	0	262	263	144	0	9.7e-42	179.5	MFS family transporter [Xanthomonas campestris pv. campestris]	340	Xanthomonas campestris pv. campestris		Bacteria
TRINITY_DN57658_c0_g1_i1	WP_197337207.1	-9.22337e+17	0	0	0	1	0	85	0	1.4e-20	109	electron transport complex subunit RsxB [Ralstonia solanacearum]	305	Ralstonia solanacearum		Bacteria
TRINITY_DN62164_c0_g1_i1	QCX66057.1	-9.22337e+17	0	0	0	196	203	1	0	4.8e-17	97.1	hypothetical protein DFG55_05935 [Xanthomonas campestris pv. campestris] hypothetical protein DFG54_01435 [Xanthomonas campestris pv. campestris]	340	Xanthomonas campestris pv. campestris		Bacteria
TRINITY_DN63354_c0_g1_i1	WP_116462697.1	-9.22337e+17	0	0	0	54	2	1	0	6.2e-31	143.7	amino acid permease [Sphingomonas] amino acid permease [Sphingomonas sp. TPD3009] amino acid permease [Arthrobacter sp. TPD3018] amino acid permease [Sphingomonas melonis]	2	Bacteria		Bacteria
TRINITY_DN63406_c0_g1_i1	WP_116463084.1	-9.22337e+17	0	0	0	3	2	620	0	1e-38	169.5	type IV secretion system DNA-binding domain-containing protein [Sphingomonas] conjugal transfer protein TraD [Arthrobacter sp. TPD3018] conjugal transfer protein TraD [Sphingomonas sp. TPD3009] conjugal transfer protein TraD [Sphingomonas melonis]	2	Bacteria		Bacteria
TRINITY_DN64758_c0_g1_i1	WP_002515195.1	-9.22337e+17	0	0	0	2	1	23	0	9.6e-32	146	2,3,4,5-tetrahydropyridine-2,6-dicarboxylate N-succinyltransferase [Bacteria] Full=2,3,4,5-tetrahydropyridine-2,6-dicarboxylate N-succinyltransferase; AltName 2,3,4,5-tetrahydropyridine-2,6-dicarboxylate N-succinyltransferase [Propionibacterium sp. 434-HC2] 2,3,4,5-tetrahydropyridine-2,6-dicarboxylate N-succinyltransferase [Propionibacterium sp. 5_U_42AFAA]	2	Bacteria		Bacteria
TRINITY_DN65105_c0_g1_i1	AAC61594.1	-9.22337e+17	0	0	0	3	2	3	0	6.1e-39	170.2	unknown [Xanthomonas campestris pv. campestris] IS1404 transposase [Xanthomonas campestris pv. campestris str. ATCC 33913] IS1404 transposase [Xanthomonas campestris pv. campestris str. ATCC 33913] IS1404 transposase [Xanthomonas campestris pv. campestris str. ATCC 33913]	340	Xanthomonas campestris pv. campestris		Bacteria
TRINITY_DN65282_c0_g1_i1	WP_012397714.1	-9.22337e+17	0	0	0	1	0	35	0	2.7e-36	161.4	30S ribosomal protein S11 [Bacteria] Full=30S ribosomal protein S11 [Kocuria rhizophila DC2201] 30S ribosomal protein S11 [Kocuria sp.] 30S ribosomal protein S11 [Kocuria rhizophila]	2	Bacteria		Bacteria
TRINITY_DN66568_c0_g1_i1	WP_116461495.1	-9.22337e+17	0	0	0	249	256	706	0	4.2e-18	100.9	TonB-dependent receptor [Sphingomonas] hypothetical protein DC425_08010 [Sphingomonas sp. TPD3009] hypothetical protein DC429_10000 [Arthrobacter sp. TPD3018] hypothetical protein DC431_09990 [Sphingomonas melonis]	2	Bacteria		Bacteria
TRINITY_DN69325_c0_g1_i1	WP_116460978.1	-9.22337e+17	0	0	0	344	345	342	0	6.9e-40	173.7	hypothetical protein [Sphingomonas] hypothetical protein DC425_05590 [Sphingomonas sp. TPD3009] hypothetical protein DC429_05600 [Arthrobacter sp. TPD3018] hypothetical protein DC431_07585 [Sphingomonas melonis]	2	Bacteria		Bacteria
TRINITY_DN69841_c0_g1_i1	WP_032072921.1	-9.22337e+17	0	0	0	17	1	158	0	1.4e-58	236.1	sulfonamide-resistant dihydropteroate synthase Sul1 [Bacteria] sulfonamide-resistant dihydropteroate synthase Sul1 [Salmonella enterica subsp. enterica serovar Typhimurium] sulfonamide-resistant dihydropteroate synthase Sul1 [Candidatus Leucobacter sulfamidivorax] Sul1 [Klebsiella pneumoniae]	2	Bacteria		Bacteria

### Sheet: Count_Table
	col0_high_1	col0_high_2	col0_high_3	col0_high_4	col0_low_1	col0_low_2	col0_low_3	col0_low_4	vir1_high_1	vir1_high_2	vir1_high_3	vir1_high_4	vir1_low_1	vir1_low_2	vir1_low_3	vir1_low_4
TRINITY_DN45863_c0_g1_i1	0	0	0	0	0	0.367	0.421	0	0	0	0	0.248	0.277	0	0.192	0
TRINITY_DN65105_c0_g1_i1	0	0	0	0	0	0	0	0	0	0.372	0	0	0	0	0.332	0
TRINITY_DN48666_c0_g1_i1	0	0	0	0	0	0	0	0	0	0	0	0	0.706	0	0	0
TRINITY_DN34247_c0_g1_i1	0	0	0	0	0	0	0	0	0.57	0	0	0.329	0	0	0	0
TRINITY_DN69325_c0_g1_i1	0	0	0	0	0	0	0	0	0.249	0	0	0	0	0	0.196	0
TRINITY_DN36873_c0_g1_i1	0	0	0	0	0	0	0	0	0.23	0	0.332	0	0	0	0	0
TRINITY_DN63406_c0_g1_i1	0	0	0	0	0	0	0	0	0	0	0.64	0	0	0	0	0
TRINITY_DN66568_c0_g1_i1	0	0	0	0	0	0	0	0	0	0	0	0	0.569	0	0	0
TRINITY_DN57658_c0_g1_i1	0	0	0	0	0	0	0	0	0	0.91	0	0	0	0	0	0
TRINITY_DN45121_c0_g1_i1	0	0	0	0	0	0	0	0	0	0.99	0	0	0	0	0	0
TRINITY_DN63354_c0_g1_i1	0	0	0	0	0	0	0	0	0	0.176	0	0.52	0	0	0	0
TRINITY_DN41475_c0_g1_i1	0	0	0	0	0	0	0	0	0	0	0	0	0.909	0	0	0
TRINITY_DN65282_c0_g1_i1	0	0	0	0	0	0	0	0	0	0	1.178	0	0	0	0	0
TRINITY_DN38047_c0_g1_i1	0	0	0	0	0	0	0	0	0	0	0.804	0	0	0	0	0
TRINITY_DN26228_c0_g1_i1	0	0	0	0	0	0	0	0	0	0	0	0	0.468	0	0	0
TRINITY_DN37786_c0_g1_i1	0	0	0	0	0	0	0	0	0	0	0	0.968	0	0	0	0
TRINITY_DN64758_c0_g1_i1	0	0	0.38	0	0.351	0	0	0	0.439	0	0	1.149	0	0	0.343	0
TRINITY_DN62164_c0_g1_i1	0	0	0	0	0	0	0	0	0	0	0	1.434	0	0	0	0
TRINITY_DN42859_c0_g1_i1	0	0	0	0	0	0	0	0	0	0	0	0	0.601	0	0	0
TRINITY_DN45086_c0_g1_i1	0	0	0	0	0	0	0	0	0	1.241	0.549	0	0	0	0	0
TRINITY_DN12982_c0_g1_i4	2.311	2.847	3.393	2.633	3.123	4.934	2.514	3.949	2.085	3.211	3.655	1.427	0.638	1.469	1.808	0.135
TRINITY_DN69841_c0_g1_i1	0.284	0.5	0.276	0.406	0.062	0.059	0.204	0	0.079	0.07	0	0.136	0.119	0	0	0.061
TRINITY_DN48159_c0_g1_i1	0.217	0	0	0	0	0	0	0	0	0.533	0	0	0	0.439	0	0.239
