## Supplemental Table 10 for "Disruption of the mRNA m^6^A writer complex triggers autoimmunity in Arabidopsis"

### Sheet: README
Supplementary Data Table 10 – Flood Innoculation of Arabidopsis with Pseudomonas syringae pv tomato (Pto) DC3000
This table contains results of two three day flood innocultation experiments carried out at three temperature points on wild type Col-0 and fls2 and vir-1 mutants
Tab 1 lists the results of the experiment plotted in Figure 4
Tab 2 lists the results of a replicate experiment included in Supplementary Figure 4

### Sheet: Experiment 1
genotype	temperature	days_post_innoc	replicate	CFU/mg
col0	21	3	1	8900000
col0	21	3	2	9750000
col0	21	3	3	8790000
vir1	21	3	1	2140000
vir1	21	3	2	769000
vir1	21	3	3	1530000
fls2	21	3	1	378000000
fls2	21	3	2	897000000
fls2	21	3	3	1090000000
col0	17	3	1	26000000
col0	17	3	2	2400000
col0	17	3	3	43700000
vir1	17	3	1	263000
vir1	17	3	2	250000
vir1	17	3	3	250000
fls2	17	3	1	830000000
fls2	17	3	2	53000000
fls2	17	3	3	65000000
col0	27	3	1	37200000
col0	27	3	2	46000000
col0	27	3	3	36700000
vir1	27	3	1	250000000
vir1	27	3	2	190000000
vir1	27	3	3	7100000
fls2	27	3	1	3220000000
fls2	27	3	2	2590000000
fls2	27	3	3	2170000000

### Sheet: Experiment 2
genotype	temperature	days_post_innoc	replicate	CFU/mg
col0	21	3	1	12900000
col0	21	3	2	4250000
col0	21	3	3	96700000
vir1	21	3	1	1600000
vir1	21	3	2	1040000
vir1	21	3	3	2600000
fls2	21	3	1	7800000000
fls2	21	3	2	1150000000
fls2	21	3	3	14200000000
col0	17	3	1	3570000
col0	17	3	2	4000000
col0	17	3	3	3700000
vir1	17	3	1	100000
vir1	17	3	2	42300
vir1	17	3	3	148000
fls2	17	3	1	480000000
fls2	17	3	2	600000000
fls2	17	3	3	560000000
col0	27	3	1	38000000
col0	27	3	2	28000000
col0	27	3	3	1400000
vir1	27	3	1	7800000
vir1	27	3	2	5200000
vir1	27	3	3	12500000
fls2	27	3	1	1610000000
fls2	27	3	2	2230000000
fls2	27	3	3	3700000000
