## Supplemental Table 11 for "Disruption of the mRNA m^6^A writer complex triggers autoimmunity in Arabidopsis"

### Sheet: README
Supplementary Data Table 12 - Quantified Trypan blue staining data
This table contains the quantification data from imageJ, with 10 replicates of each condition

### Sheet: Trypan_Blue_staining
Genotype	Temperature	Slice	Count	Total Area	Average Size	%Area
vir1	17	v-1701.jpg	1012	7381	7.293	3.752
vir1	17	v-1702.jpg	2213	38979	17.614	2.443
vir1	17	v-1703.jpg	2325	52379	22.529	6.088
vir1	17	v-1704.jpg	3313	34936	10.545	3.044
vir1	17	v-1705.jpg	576	6528	11.333	3.328
vir1	17	v-1706.jpg	704	99447	141.26	11.326
vir1	17	v-1707.jpg	1082	61512	56.85	7.005
vir1	17	v-1708.jpg	2438	25250	10.357	2.845
vir1	17	v-17009.jpg	2165	38172	17.631	2.405
vir1	17	V-17010.jpg	2034	57145	28.095	1.817
vir1	27	v-2701.jpg	24	177	7.375	0.014
vir1	27	v-2702.jpg	10	20	2	0.002
vir1	27	v-2703.jpg	51	130	2.549	0.018
vir1	27	v-2704.jpg	11	59	5.364	0.009
vir1	27	v-2705.jpg	94	387	4.117	0.037
vir1	27	v-2706.jpg	16	47	2.938	0.006
vir1	27	v-2707.jpg	31	71	2.29	0.024
vir1	27	v-2708.jpg	17	43	2.529	0.022
vir1	27	v-2709.jpg	4	32	8	0.009
vir1	27	v-2710.jpg	16	37	2.312	0.018
col0	17	C-1701.jpg	30	133	4.433	0.016
col0	17	C-1702.jpg	103	815	7.913	0.1
col0	17	C-1703.jpg	55	254	4.618	0.03
col0	17	C-1704.jpg	1	3	3	0.0004951
col0	17	C-1705.jpg	31	125	4.032	0.021
col0	17	C-1706.jpg	2	14	7	0.002
col0	17	C-1707.jpg	52	233	4.481	0.014
col0	17	C-1708.jpg	77	134	1.74	0.022
col0	17	C-1709.jpg	9	125	13.889	0.031
col0	17	C-1710.jpg	1	5	5	0.000957
col0	27	C-2701.jpg	9	21	2.333	0.002
col0	27	C-2702.jpg	30	305	10.167	0.036
col0	27	C-2703.jpg	8	12	1.5	0.001
col0	27	C-2704.jpg	30	110	3.667	0.013
col0	27	C-2705.jpg	8	28	3.5	0.006
col0	27	C-2706.jpg	15	156	10.4	0.036
col0	27	C-2707.jpg	5	27	5.4	0.004
col0	27	C2708.jpg	18	92	5.111	0.016
col0	27	C2709.jpg	58	164	2.828	0.029
col0	27	C2710.jpg	10	103	10.3	0.007
