## Supplemental Table 12 for "Disruption of the mRNA m^6^A writer complex triggers autoimmunity in Arabidopsis"

### Sheet: README
Supplementary Data Table 11–
This table contains results of....
Tab 1 lists

### Sheet: LC-MS results
Sample ID	Genotype	Temperature	m6A	A	Ratio m6A/A
3390	Col-0	17	68705	6889928	0.0099718
3391	Col-0	17	65106	6849930	0.00950462
3392	Col-0	17	70824	7261481	0.00975338
3393	Col-0	27	56735	6346521	0.00893954
3394	Col-0	27	50813	5680589	0.00894502
3395	Col-0	27	49538	5014538	0.00987888
3396	vir-1	17	5849	5178787	0.00112942
3397	vir-1	17	5394	4438984	0.00121514
3398	vir-1	17	5166	4344181	0.00118918
3399	vir-1	27	3685	3886157	0.000948238
3400	vir-1	27	4286	3995078	0.00107282
3401	vir-1	27	3465	3725550	0.000930064
