## Supplemental Table 13 for "Disruption of the mRNA m^6^A writer complex triggers autoimmunity in Arabidopsis"

### Sheet: README
Supplementary Data Table 13 – Overlap in gene upregulation
This table contains a list of genes which are significantly upregulated in vir-1 compared to Col-0 at 17ºC, 22ºC and 27ºC
Tab 1 lists genes which are signficantly upregulated (FDR < 0.001, logFC >2) in vir-1 compared to Col-0 across all three temperatures

### Sheet: Genes up. in vir-1 at 17,22, 27
gene	geneID	gene_class	annot	full_annot	GO_terms
AT2G40955	no symbol available	other	no full name available	unknown protein; FUNCTIONS IN: molecular_function unknown; INVOLVED IN: biological_process unknown; LOCATED IN: cellular_component unknown; EXPRESSED IN: cultured cell; BEST Arabidopsis thaliana protein match is: unknown protein (TAIR:AT4G15096.1); Has 89 Blast hits to 89 proteins in 21 species: Archae - 0; Bacteria - 3; Metazoa - 18; Fungi - 0; Plants - 12; Viruses - 0; Other Eukaryotes - 56 (so…	GO:0003674,GO:0005739,GO:0008150
AT1G47920	SYP81	defence		RNI-like superfamily protein; CONTAINS InterPro DOMAIN/s: FBD-like (InterPro:IPR006566), Leucine-rich repeat 2 (InterPro:IPR013101); BEST Arabidopsis thaliana protein match is: F-box/RNI-like/FBD-like domains-containing protein (TAIR:AT1G48400.1); Has 444 Blast hits to 433 proteins in 4 species: Archae - 0; Bacteria - 0; Metazoa - 0; Fungi - 0; Plants - 444; Viruses - 0; Other Eukaryotes - 0 (sou…	GO:0003674,GO:0008150,GO:0005783
AT2G30770	CYP71A13	other	cytochrome P450, family 71, subfamily A, polypeptide 13	putative cytochrome P450 cytochrome P450, family 71, subfamily A, polypeptide 13 (CYP71A13); CONTAINS InterPro DOMAIN/s: Cytochrome P450 (InterPro:IPR001128), Cytochrome P450, E-class, group I (InterPro:IPR002401), Cytochrome P450, conserved site (InterPro:IPR017972); BEST Arabidopsis thaliana protein match is: cytochrome P450, family 71, subfamily A, polypeptide 12 (TAIR:AT2G30750.1); Has 35333 …	GO:0004497,GO:0005506,GO:0005739,GO:0016705,GO:0020037,GO:0047720,GO:0009617,GO:0010120,GO:0042742,GO:0047720,GO:0050832,GO:0005515,GO:0009617,GO:0009682,GO:0005515,GO:0005788
AT1G32960	ATSBT3.3, SBT3.3	other		SBT3.3; FUNCTIONS IN: identical protein binding, serine-type endopeptidase activity; INVOLVED IN: proteolysis, negative regulation of catalytic activity; LOCATED IN: apoplast, plant-type cell wall; EXPRESSED IN: 7 plant structures; EXPRESSED DURING: 4 anthesis; CONTAINS InterPro DOMAIN/s: Protease-associated PA (InterPro:IPR003137), Proteinase inhibitor, propeptide (InterPro:IPR009020), Peptidase…	GO:0004252,GO:0005576,GO:0005615,GO:0048046,GO:0009505,GO:0004252,GO:0009682,GO:0031012
AT5G10760	AED1	other	APOPLASTIC, EDS1-DEPENDENT 1	Eukaryotic aspartyl protease family protein; FUNCTIONS IN: aspartic-type endopeptidase activity; INVOLVED IN: proteolysis; LOCATED IN: apoplast; EXPRESSED IN: 18 plant structures; EXPRESSED DURING: 12 growth stages; CONTAINS InterPro DOMAIN/s: Peptidase aspartic (InterPro:IPR021109), Peptidase aspartic, catalytic (InterPro:IPR009007), Peptidase A1 (InterPro:IPR001461); BEST Arabidopsis thaliana p…	GO:0005576,GO:0048046,GO:0009627
AT4G12500	no symbol available	other	no full name available	Bifunctional inhibitor/lipid-transfer protein/seed storage 2S albumin superfamily protein; FUNCTIONS IN: lipid binding; INVOLVED IN: lipid transport; EXPRESSED IN: hypocotyl, leaf; EXPRESSED DURING: LP.04 four leaves visible; CONTAINS InterPro DOMAIN/s: Bifunctional inhibitor/plant lipid transfer protein/seed storage (InterPro:IPR016140), Plant lipid transfer protein/seed storage/trypsin-alpha am…	GO:0005576,GO:0002237,GO:0009611,GO:0009737,GO:0009751,GO:0010150,GO:0031347,GO:0042742,GO:0050832
AT1G03940	no symbol available	other	no full name available	HXXXD-type acyl-transferase family protein; FUNCTIONS IN: transferase activity, transferring acyl groups other than amino-acyl groups, transferase activity; INVOLVED IN: biological_process unknown; LOCATED IN: cellular_component unknown; CONTAINS InterPro DOMAIN/s: Transferase (InterPro:IPR003480); BEST Arabidopsis thaliana protein match is: HXXXD-type acyl-transferase family protein (TAIR:AT1G03…	GO:0005737,GO:0009753,GO:0031540
AT1G26380	FOX1, FOX, AtBBE3	other	FAD-LINKED OXIDOREDUCTASE, FAD-LINKED OXIDOREDUCTASE 1	FAD-binding Berberine family protein; FUNCTIONS IN: electron carrier activity, oxidoreductase activity, FAD binding, catalytic activity; LOCATED IN: endomembrane system; EXPRESSED IN: 9 plant structures; EXPRESSED DURING: LP.06 six leaves visible, LP.04 four leaves visible, 4 anthesis, LP.08 eight leaves visible; CONTAINS InterPro DOMAIN/s: FAD-binding, type 2 (InterPro:IPR016166), Berberine/berb…	GO:0005737,GO:0009505,GO:0071949,GO:0071456,GO:0005783
AT1G35710	no symbol available	defence	no full name available	Protein kinase family protein with leucine-rich repeat domain; FUNCTIONS IN: protein serine/threonine kinase activity, protein tyrosine kinase activity, protein kinase activity, ATP binding; INVOLVED IN: transmembrane receptor protein tyrosine kinase signaling pathway, protein amino acid phosphorylation; LOCATED IN: endomembrane system; EXPRESSED IN: 22 plant structures; EXPRESSED DURING: 13 grow…	GO:0004674,GO:0005886,GO:0005886,GO:0006468,GO:0009755,GO:0038023,GO:0005515,GO:0005515,GO:0005515
AT1G19250	FMO1	other	flavin-dependent monooxygenase 1	FMO1 is required for full expression of TIR-NB-LRR-conditioned resistance to avirulent pathogens and for basal resistance to invasive virulent pathogens. Functions in an EDS1-regulated but SA-independent mechanism that promotes resistance and cell death at pathogen infection sites. flavin-dependent monooxygenase 1 (FMO1); FUNCTIONS IN: NADP or NADPH binding, oxidoreductase activity, monooxygenase…	GO:0004499,GO:0009507,GO:0050660,GO:0050661,GO:0009626,GO:0051707,GO:0042742,GO:0050832,GO:0009627,GO:0071456,GO:0062034,GO:0009627,GO:0031543,GO:0062047
AT1G32350	AOX1D	other	alternative oxidase 1D	alternative oxidase 1D (AOX1D); FUNCTIONS IN: alternative oxidase activity; INVOLVED IN: oxidation reduction, response to cyclopentenone; LOCATED IN: mitochondrial envelope, mitochondrion; EXPRESSED IN: stem, sepal, leaf, stamen; EXPRESSED DURING: LP.04 four leaves visible, 4 anthesis, petal differentiation and expansion stage; CONTAINS InterPro DOMAIN/s: Alternative oxidase (InterPro:IPR002680);…	GO:0005739,GO:0005739,GO:0005739,GO:0009916,GO:0009916,GO:0010230,GO:0102721,GO:0005739,GO:0106292
AT1G60110	no symbol available	other	no full name available	Mannose-binding lectin superfamily protein; EXPRESSED IN: cultured cell; CONTAINS InterPro DOMAIN/s: Mannose-binding lectin (InterPro:IPR001229); BEST Arabidopsis thaliana protein match is: Mannose-binding lectin superfamily protein (TAIR:AT1G60130.1); Has 2034 Blast hits to 667 proteins in 34 species: Archae - 0; Bacteria - 0; Metazoa - 0; Fungi - 0; Plants - 2032; Viruses - 0; Other Eukaryotes …	GO:0003674,GO:0005634,GO:0008150
AT3G28899	no symbol available	other	no full name available	unknown protein; Has 30201 Blast hits to 17322 proteins in 780 species: Archae - 12; Bacteria - 1396; Metazoa - 17338; Fungi - 3422; Plants - 5037; Viruses - 0; Other Eukaryotes - 2996 (source: NCBI BLink).	GO:0003674,GO:0005739,GO:0008150
AT2G30750	CYP71A12	other	cytochrome P450, family 71, subfamily A, polypeptide 12	putative cytochrome P450 cytochrome P450, family 71, subfamily A, polypeptide 12 (CYP71A12); FUNCTIONS IN: electron carrier activity, monooxygenase activity, iron ion binding, oxygen binding, heme binding; INVOLVED IN: response to bacterium; LOCATED IN: endomembrane system; EXPRESSED IN: stem, stamen; EXPRESSED DURING: 4 anthesis; CONTAINS InterPro DOMAIN/s: Cytochrome P450 (InterPro:IPR001128), …	GO:0005506,GO:0016705,GO:0020037,GO:0009617,GO:0009617,GO:0009682,GO:0005788
AT4G31970	CYP82C2	other	cytochrome P450, family 82, subfamily C, polypeptide 2	member of CYP82C "cytochrome P450, family 82, subfamily C, polypeptide 2" (CYP82C2); FUNCTIONS IN: electron carrier activity, monooxygenase activity, iron ion binding, oxygen binding, heme binding; INVOLVED IN: oxidation reduction; LOCATED IN: endomembrane system; CONTAINS InterPro DOMAIN/s: Cytochrome P450 (InterPro:IPR001128), Cytochrome P450, conserved site (InterPro:IPR017972), Cytochrome P45…	GO:0004497,GO:0005506,GO:0009507,GO:0020037,GO:0004497,GO:0071456,GO:0006952,GO:0106149
AT4G36100	COST4	other		Sec1/munc18-like (SM) proteins superfamily; INVOLVED IN: vesicle-mediated transport, vesicle docking involved in exocytosis; LOCATED IN: peroxisome; CONTAINS InterPro DOMAIN/s: Sec1-like protein (InterPro:IPR001619), Protein of unknown function DUF641, plant (InterPro:IPR006943); BEST Arabidopsis thaliana protein match is: Plant protein of unknown function (DUF641) (TAIR:AT2G45260.1); Has 30201 B…	GO:0005634,GO:0009639,GO:0009959,GO:0005777
AT1G30160	AtDOA3	other	DUF295 Organellar A 3	Protein of unknown function (DUF295); CONTAINS InterPro DOMAIN/s: Protein of unknown function DUF295 (InterPro:IPR005174); BEST Arabidopsis thaliana protein match is: Protein of unknown function (DUF295) (TAIR:AT1G05540.1); Has 35333 Blast hits to 34131 proteins in 2444 species: Archae - 798; Bacteria - 22429; Metazoa - 974; Fungi - 991; Plants - 531; Viruses - 0; Other Eukaryotes - 9610 (source:…	GO:0003674,GO:0005634,GO:0008150,GO:0009507
AT2G29350	SAG13	other	senescence-associated gene 13	senescence-associated gene SAG13 encoding a short-chain alcohol dehydrogenase senescence-associated gene 13 (SAG13); CONTAINS InterPro DOMAIN/s: Short-chain dehydrogenase/reductase, conserved site (InterPro:IPR020904), NAD(P)-binding domain (InterPro:IPR016040), Glucose/ribitol dehydrogenase (InterPro:IPR002347), Short-chain dehydrogenase/reductase SDR (InterPro:IPR002198); BEST Arabidopsis thali…	GO:0005739,GO:0009507,GO:0004022,GO:0002213,GO:0005777,GO:0005886,GO:0031347
AT4G29200	DEG3	other		Beta-galactosidase related protein; FUNCTIONS IN: hydrolase activity, hydrolyzing O-glycosyl compounds; INVOLVED IN: carbohydrate metabolic process; EXPRESSED IN: leaf; CONTAINS InterPro DOMAIN/s: Glycoside hydrolase, family 35 (InterPro:IPR001944); BEST Arabidopsis thaliana protein match is: Beta-galactosidase related protein (TAIR:AT5G49250.1); Has 65 Blast hits to 65 proteins in 2 species: Arc…	GO:0005739,GO:0009651
AT1G03710	no symbol available	other	no full name available	Cystatin/monellin superfamily protein; FUNCTIONS IN: cysteine-type endopeptidase inhibitor activity; INVOLVED IN: biological_process unknown; LOCATED IN: cellular_component unknown; EXPRESSED IN: 10 plant structures; EXPRESSED DURING: 8 growth stages; CONTAINS InterPro DOMAIN/s: Proteinase inhibitor I25, cystatin (InterPro:IPR000010), Proteinase inhibitor I25, cystatin, conserved region (InterPro…	GO:0003674,GO:0005634,GO:0005634,GO:0009908,GO:0036211,GO:0043170
AT2G29470	ATGSTU3, GSTU3, GST21	other	GLUTATHIONE S-TRANSFERASE 21, glutathione S-transferase tau 3	Encodes glutathione transferase belonging to the tau class of GSTs. Naming convention according to Wagner et al. (2002). glutathione S-transferase tau 3 (GSTU3); CONTAINS InterPro DOMAIN/s: Thioredoxin fold (InterPro:IPR012335), Glutathione S-transferase, C-terminal (InterPro:IPR004046), Glutathione S-transferase, C-terminal-like (InterPro:IPR010987), Glutathione S-transferase/chloride channel, C…	GO:0004364,GO:0005737,GO:0005737,GO:0006749,GO:0005737,GO:0009407
AT1G21250	WAK1, PRO25, AtWAK1	defence	cell wall-associated kinase 1	cell wall-associated kinase, may function as a signaling receptor of extracellular matrix component such as oligogalacturonides. cell wall-associated kinase (WAK1); FUNCTIONS IN: kinase activity; INVOLVED IN: cell surface receptor linked signaling pathway, response to virus, defense response to fungus, response to salicylic acid stimulus; LOCATED IN: plasma membrane, vacuole, plant-type cell wall…	GO:0005509,GO:0005886,GO:0006468,GO:0007166,GO:0016301,GO:0030247,GO:0005886,GO:0005515,GO:0005515,GO:0007166,GO:0005886,GO:0000325,GO:0009751,GO:0009615,GO:0050832,GO:0009505,GO:0016301,GO:0016310
AT5G16900	no symbol available	defence	no full name available	Leucine-rich repeat protein kinase family protein; FUNCTIONS IN: kinase activity; INVOLVED IN: protein amino acid phosphorylation; LOCATED IN: endomembrane system; EXPRESSED IN: embryo, leaf whorl, sperm cell, sepal, root; EXPRESSED DURING: petal differentiation and expansion stage, D bilateral stage; CONTAINS InterPro DOMAIN/s: Protein kinase, ATP binding site (InterPro:IPR017441), Protein kinas…	GO:0004672,GO:0004672,GO:0004674,GO:0005634,GO:0006468,GO:0006468,GO:0016301,GO:0016310,GO:0005515,GO:0000271,GO:0001666,GO:0009059,GO:0009888,GO:0010015,GO:0021700,GO:0030154,GO:0044036,GO:0048364,GO:0048588,GO:0048589,GO:0060560,GO:0071554,GO:0071669,GO:0090558
AT1G26390	AtBBE4	other		FAD-binding Berberine family protein; FUNCTIONS IN: electron carrier activity, oxidoreductase activity, FAD binding, catalytic activity; LOCATED IN: endomembrane system; EXPRESSED IN: 10 plant structures; EXPRESSED DURING: LP.06 six leaves visible, LP.04 four leaves visible, 4 anthesis, LP.02 two leaves visible, petal differentiation and expansion stage; CONTAINS InterPro DOMAIN/s: FAD-binding, t…	GO:0005737,GO:0009505,GO:0071949
AT4G37990	ELI3-2, ATCAD8, ELI3, CAD-B2	other	elicitor-activated gene 3-2, CINNAMYL-ALCOHOL DEHYDROGENASE B2, ARABIDOPSIS THALIANA CINNAMYL-ALCOHOL DEHYDROGENASE 8, ELICITOR-ACTIVATED GENE 3	Encodes an aromatic alcohol:NADP+ oxidoreductase whose mRNA levels are increased in response to treatment with a variety of phytopathogenic bacteria. Though similar to mannitol dehydrogenases, this enzyme does not have mannitol dehydrogenase activity. elicitor-activated gene 3-2 (ELI3-2); CONTAINS InterPro DOMAIN/s: GroES-like (InterPro:IPR011032), Alcohol dehydrogenase GroES-like (InterPro:IPR01…	GO:0005737,GO:0008270,GO:0009809,GO:0045551,GO:0052747,GO:0046029,GO:0047681,GO:0009617,GO:0009626,GO:0045551,GO:0009809,GO:0005886
AT2G38220	APD3	other	ABERRANT POLLEN DEVELOPMENT 3	RING/U-box superfamily protein; FUNCTIONS IN: zinc ion binding; INVOLVED IN: biological_process unknown; LOCATED IN: cellular_component unknown; CONTAINS InterPro DOMAIN/s: Zinc finger, RING-type (InterPro:IPR001841); BEST Arabidopsis thaliana protein match is: RING/U-box superfamily protein (TAIR:AT2G38195.1); Has 30201 Blast hits to 17322 proteins in 780 species: Archae - 12; Bacteria - 1396; M…	GO:0005634,GO:0005634,GO:0005768,GO:0005768,GO:0007049,GO:0009705,GO:0009705,GO:0016567,GO:0016567,GO:0061630,GO:0000278,GO:0009555
AT2G43570	CHI	other	chitinase, putative	chitinase, putative (CHI); FUNCTIONS IN: chitin binding, chitinase activity; INVOLVED IN: carbohydrate metabolic process, cell wall macromolecule catabolic process; LOCATED IN: apoplast, plant-type cell wall; EXPRESSED IN: 15 plant structures; EXPRESSED DURING: 10 growth stages; CONTAINS InterPro DOMAIN/s: Chitin-binding, type 1, conserved site (InterPro:IPR018371), Glycoside hydrolase, family 19…	GO:0004568,GO:0005576,GO:0016998,GO:0009615,GO:0010150,GO:0010272,GO:0072722,GO:0048046,GO:0009627,GO:0099503
AT2G43620	no symbol available	other	no full name available	Chitinase family protein; FUNCTIONS IN: chitin binding, chitinase activity; INVOLVED IN: response to salt stress; LOCATED IN: apoplast; EXPRESSED IN: 12 plant structures; EXPRESSED DURING: 11 growth stages; CONTAINS InterPro DOMAIN/s: Chitin-binding, type 1, conserved site (InterPro:IPR018371), Glycoside hydrolase, family 19 (InterPro:IPR016283), Chitin-binding, type 1 (InterPro:IPR001002), Glyco…	GO:0004568,GO:0005576,GO:0016998,GO:0048046,GO:0099503,GO:0006790,GO:0009409,GO:0009611,GO:0009751,GO:0010035,GO:0031347,GO:0033993,GO:0042742,GO:0044550,GO:0050832
AT2G20800	NDB4	other	NAD(P)H dehydrogenase B4	NAD(P)H dehydrogenase B4 (NDB4); FUNCTIONS IN: NADH dehydrogenase activity; INVOLVED IN: oxidation reduction; LOCATED IN: extrinsic to mitochondrial inner membrane, mitochondrion, plastid; EXPRESSED IN: 7 plant structures; CONTAINS InterPro DOMAIN/s: Pyridine nucleotide-disulphide oxidoreductase, class-II (InterPro:IPR000103), FAD-dependent pyridine nucleotide-disulphide oxidoreductase (InterPro:…	GO:0003954,GO:0005509,GO:0005758,GO:0006116,GO:0009507,GO:0016491,GO:0005739,GO:0005739,GO:0005739,GO:0005739
AT5G60610	no symbol available	defence	no full name available	F-box/RNI-like superfamily protein; CONTAINS InterPro DOMAIN/s: F-box domain, cyclin-like (InterPro:IPR001810), FBD (InterPro:IPR013596), F-box domain, Skp2-like (InterPro:IPR022364), Leucine-rich repeat 2 (InterPro:IPR013101); BEST Arabidopsis thaliana protein match is: FBD, F-box and Leucine Rich Repeat domains containing protein (TAIR:AT2G26860.1); Has 1807 Blast hits to 1807 proteins in 277 s…	GO:0003674,GO:0005634,GO:0005634,GO:0009266
AT3G54730	no symbol available	other	no full name available	FUNCTIONS IN: molecular_function unknown; INVOLVED IN: biological_process unknown; LOCATED IN: cellular_component unknown; BEST Arabidopsis thaliana protein match is: ovate family protein 9 (TAIR:AT4G04030.1); Has 0 Blast hits to 0 proteins in 0 species (source: NCBI BLink).	GO:0003674,GO:0005739,GO:0005739,GO:0005739,GO:0005739,GO:0008150
AT2G31910	CHX21, ATCHX21	other	cation/H+ exchanger 21	member of Putative Na+/H+ antiporter family cation/H+ exchanger 21 (CHX21); FUNCTIONS IN: sodium:hydrogen antiporter activity; INVOLVED IN: cation transport, transmembrane transport; LOCATED IN: integral to membrane; EXPRESSED IN: male gametophyte, root, leaf, pollen tube; CONTAINS InterPro DOMAIN/s: Cation/H+ exchanger (InterPro:IPR006153); BEST Arabidopsis thaliana protein match is: cation/H+ e…	GO:0006885,GO:0012505,GO:0015297,GO:0015385,GO:1902600,GO:0010183
AT1G26420	AtBBE7	other		FAD-binding Berberine family protein; FUNCTIONS IN: electron carrier activity, oxidoreductase activity, FAD binding, catalytic activity; LOCATED IN: endomembrane system; EXPRESSED IN: stem, stamen; EXPRESSED DURING: 4 anthesis; CONTAINS InterPro DOMAIN/s: FAD-binding, type 2 (InterPro:IPR016166), Berberine/berberine-like (InterPro:IPR012951), FAD linked oxidase, N-terminal (InterPro:IPR006094); B…	GO:0005737,GO:0009505,GO:0071949,GO:0001666,GO:0002237,GO:0009627,GO:0009751,GO:0010035,GO:0010150,GO:0031347,GO:0033993,GO:0042435,GO:0042742,GO:0046394,GO:0050832,GO:0097305
AT3G22860	EIF3C-2, ATEIF3C-2, ATTIF3C2, TIF3C2	other	eukaryotic translation initiation factor 3 subunit C2, EUKARYOTIC INITIATION FACTOR 3C-2	member of eIF3c - eukaryotic initiation factor 3c eukaryotic translation initiation factor 3 subunit C2 (TIF3C2); FUNCTIONS IN: translation initiation factor activity; INVOLVED IN: translational initiation; LOCATED IN: eukaryotic translation initiation factor 3 complex; EXPRESSED IN: sperm cell, sepal, flower; EXPRESSED DURING: petal differentiation and expansion stage; CONTAINS InterPro DOMAIN/s…	GO:0003723,GO:0003743,GO:0005737,GO:0005852,GO:0006413,GO:0031369
AT5G60470	EGRET	other	EGRET	C2H2 and C2HC zinc fingers superfamily protein; FUNCTIONS IN: sequence-specific DNA binding transcription factor activity, zinc ion binding, nucleic acid binding; INVOLVED IN: regulation of transcription; LOCATED IN: intracellular; EXPRESSED IN: stem, sepal, carpel, stamen; EXPRESSED DURING: 4 anthesis; CONTAINS InterPro DOMAIN/s: Zinc finger, C2H2-like (InterPro:IPR015880), Zinc finger, C2H2-typ…	GO:0003700,GO:0005634,GO:0005634,GO:0005634,GO:0005634,GO:0003700,GO:0006355
AT4G23230	CRK15	other	cysteine-rich RLK (RECEPTOR-like protein kinase) 15	Encodes a cysteine-rich receptor-like protein kinase. cysteine-rich RLK (RECEPTOR-like protein kinase) 15 (CRK15); FUNCTIONS IN: kinase activity; INVOLVED IN: protein amino acid phosphorylation; CONTAINS InterPro DOMAIN/s: Protein kinase, ATP binding site (InterPro:IPR017441), Serine/threonine-protein kinase domain (InterPro:IPR002290), Protein of unknown function DUF26 (InterPro:IPR002902), Seri…	GO:0004674,GO:0005886,GO:0006468,GO:0016301,GO:0042742,GO:0005829
AT4G17710	HDG4	other	homeodomain GLABROUS 4	Encodes a homeobox-leucine zipper family protein belonging to the HD-ZIP IV family. homeodomain GLABROUS 4 (HDG4); FUNCTIONS IN: DNA binding, sequence-specific DNA binding transcription factor activity; INVOLVED IN: regulation of transcription, DNA-dependent, regulation of transcription; LOCATED IN: nucleus; EXPRESSED IN: flower; CONTAINS InterPro DOMAIN/s: Homeobox, conserved site (InterPro:IPR0…	GO:0000981,GO:0005634,GO:0008289,GO:0003700,GO:0005515
AT4G12490	AZI3	other		Bifunctional inhibitor/lipid-transfer protein/seed storage 2S albumin superfamily protein; CONTAINS InterPro DOMAIN/s: Bifunctional inhibitor/plant lipid transfer protein/seed storage (InterPro:IPR016140), Plant lipid transfer protein/seed storage/trypsin-alpha amylase inhibitor (InterPro:IPR003612), Plant lipid transfer protein/hydrophobic protein, helical domain (InterPro:IPR013770); BEST Arabi…	GO:0050832,GO:0005783,GO:0009506,GO:0009707
AT4G23140	CRK6	other	cysteine-rich RLK (RECEPTOR-like protein kinase) 6	Arabidopsis thaliana receptor-like protein kinase. Naming convention from Chen et al 2003 (PMID 14756307) cysteine-rich RLK (RECEPTOR-like protein kinase) 6 (CRK6); FUNCTIONS IN: kinase activity; INVOLVED IN: protein amino acid phosphorylation; LOCATED IN: plasma membrane; CONTAINS InterPro DOMAIN/s: Protein kinase, ATP binding site (InterPro:IPR017441), Protein kinase, catalytic domain (InterPro…	GO:0004674,GO:0005886,GO:0006468,GO:0009507,GO:0009507,GO:0016301,GO:0042742,GO:0005886,GO:0000302,GO:0004672,GO:0005829,GO:0005515
AT1G02930	ATGSTF3, ATGSTF6, GST1, ERD11, GSTF6, ATGST1	other	EARLY RESPONSIVE TO DEHYDRATION 11, ARABIDOPSIS GLUTATHIONE S-TRANSFERASE 1, ARABIDOPSIS THALIANA GLUATIONE S-TRANSFERASE F3, glutathione S-transferase 6, GLUTATHIONE S-TRANSFERASE 1, GLUTATHIONE S-TRANSFERASE	Encodes glutathione transferase belonging to the phi class of GSTs. Naming convention according to Wagner et al. (2002). glutathione S-transferase 6 (GSTF6); FUNCTIONS IN: glutathione transferase activity, cobalt ion binding; INVOLVED IN: response to oxidative stress, response to water deprivation, toxin catabolic process, response to stress; LOCATED IN: mitochondrion, cytoplasm; EXPRESSED DURING…	GO:0004364,GO:0004364,GO:0005737,GO:0006749,GO:0009507,GO:0009507,GO:0043295,GO:0005737,GO:0009407,GO:0005739,GO:0005739,GO:0043295,GO:0000325,GO:0009505,GO:0005507,GO:0046686,GO:0050897,GO:0009506,GO:2001147,GO:2001227,GO:0005829,GO:0005576,GO:0010494,GO:0009414,GO:0006979
AT1G02920	ATGSTF8, GSTF7, ATGSTF7, ATGST11, GST11	defence	GLUTATHIONE S-TRANSFERASE 11, glutathione S-transferase 7, ARABIDOPSIS GLUTATHIONE S-TRANSFERASE 11	Encodes glutathione transferase belonging to the phi class of GSTs. Naming convention according to Wagner et al. (2002). glutathione S-transferase 7 (GSTF7); FUNCTIONS IN: glutathione transferase activity, copper ion binding, cobalt ion binding, glutathione binding; INVOLVED IN: defense response to fungus, incompatible interaction, response to cadmium ion, response to salt stress, defense respons…	GO:0004364,GO:0005737,GO:0006749,GO:0009507,GO:0043295,GO:0005737,GO:0009407,GO:0043295,GO:0000325,GO:0005634,GO:0005737,GO:0005507,GO:0046686,GO:0050832,GO:0050897,GO:0005829,GO:0005576,GO:0010494
AT3G26830	PAD3, CYP71B15	other	PHYTOALEXIN DEFICIENT 3	Mutations in pad3 are defective in biosynthesis of the indole derived phytoalexin camalexin. Encodes a cytochrome P450 enzyme that catalyzes the conversion of dihydrocamalexic acid to camalexin. PHYTOALEXIN DEFICIENT 3 (PAD3); FUNCTIONS IN: dihydrocamalexic acid decarboxylase activity, monooxygenase activity, oxygen binding; INVOLVED IN: in 6 processes; LOCATED IN: endoplasmic reticulum, microsom…	GO:0005506,GO:0016705,GO:0020037,GO:0004497,GO:0009737,GO:0005783,GO:0010120,GO:0010120,GO:0010298,GO:0043231,GO:0009617,GO:0006952,GO:0010112,GO:0009617,GO:0009414,GO:0009625,GO:0050832,GO:0005515,GO:0005515,GO:0005783,GO:0005788,GO:0009700
AT3G57260	AtBG2, PR2, GNS2, AtPR2, BG2, PR-2, BGL2	defence	beta-1,3-glucanase 2, PATHOGENESIS-RELATED PROTEIN 2, "&#946;-1,3-Glucanase", "BETA-1,3-GLUCANASE 2"	beta 1,3-glucanase "beta-1,3-glucanase 2" (BGL2); FUNCTIONS IN: glucan 1,3-beta-glucosidase activity, protein binding, cellulase activity, hydrolase activity, hydrolyzing O-glycosyl compounds; INVOLVED IN: systemic acquired resistance, response to cold; LOCATED IN: apoplast, cell wall, vacuole; EXPRESSED IN: 17 plant structures; EXPRESSED DURING: 9 growth stages; CONTAINS InterPro DOMAIN/s: Glyco…	GO:0005975,GO:0009507,GO:0009627,GO:0042973,GO:0004338,GO:0009627,GO:0000325,GO:0009505,GO:0009409,GO:0009627,GO:0048046,GO:0005515,GO:0099503,GO:0005829,GO:0008810
AT1G29560	no symbol available	other	no full name available	Zinc finger C-x8-C-x5-C-x3-H type family protein; FUNCTIONS IN: zinc ion binding, nucleic acid binding; LOCATED IN: cellular_component unknown; CONTAINS InterPro DOMAIN/s: Zinc finger, CCCH-type (InterPro:IPR000571); BEST Arabidopsis thaliana protein match is: Zinc finger C-x8-C-x5-C-x3-H type family protein (TAIR:AT1G29570.1); Has 30201 Blast hits to 17322 proteins in 780 species: Archae - 12; B…	GO:0003729,GO:0005634,GO:0005634,GO:0010468,GO:0016070
AT5G54060	UGT79B1, UF3GT	other	UDP-glucosyl transferase 79B1, UDP-glucose:flavonoid 3-o-glucosyltransferase	Encodes a anthocyanin 3-O-glucoside: 2"-O-xylosyl-transferase involved in anthocyanin modification that converts cyanidin 3-O-glucoside to cyanidin 3-O-xylosyl(1->2)glucoside. Its preferred sugar donor is UDP-xylose. UDP-glucose:flavonoid 3-o-glucosyltransferase (UF3GT); FUNCTIONS IN: transferase activity, transferring glycosyl groups; INVOLVED IN: N-terminal protein myristoylation, response to s…	GO:0009507,GO:0016757,GO:0035251,GO:0102580,GO:0071395,GO:0009718,GO:0035252,GO:1901038,GO:0071368
AT1G26410	AtBBE6	other		FAD-binding Berberine family protein; FUNCTIONS IN: electron carrier activity, oxidoreductase activity, FAD binding, catalytic activity; LOCATED IN: cellular_component unknown; CONTAINS InterPro DOMAIN/s: FAD-binding, type 2 (InterPro:IPR016166), Berberine/berberine-like (InterPro:IPR012951), FAD linked oxidase, N-terminal (InterPro:IPR006094); BEST Arabidopsis thaliana protein match is: FAD-bind…	GO:0005737,GO:0009505,GO:0071949,GO:0071456
AT2G32680	AtRLP23, RLP23	defence	receptor like protein 23	receptor like protein 23 (RLP23); FUNCTIONS IN: kinase activity; INVOLVED IN: signal transduction, defense response; LOCATED IN: endomembrane system; EXPRESSED IN: 17 plant structures; EXPRESSED DURING: 9 growth stages; CONTAINS InterPro DOMAIN/s: Leucine-rich repeat (InterPro:IPR001611); BEST Arabidopsis thaliana protein match is: receptor like protein 24 (TAIR:AT2G33020.1); Has 122044 Blast hit…	GO:0005576,GO:0016301,GO:0007165,GO:0019901,GO:0010555,GO:0002229,GO:0002237,GO:0002238,GO:0002240,GO:0002758,GO:0019901,GO:0032491,GO:0042742,GO:0050832,GO:0005783,GO:0140426
AT5G05340	PRX52	other	peroxidase 52	Peroxidase superfamily protein; FUNCTIONS IN: protein binding, peroxidase activity; INVOLVED IN: response to oxidative stress, oxidation reduction; LOCATED IN: apoplast, cell wall; EXPRESSED IN: 9 plant structures; EXPRESSED DURING: LP.04 four leaves visible, 4 anthesis, C globular stage, petal differentiation and expansion stage; CONTAINS InterPro DOMAIN/s: Haem peroxidase (InterPro:IPR010255), …	GO:0005576,GO:0006979,GO:0020037,GO:0140825,GO:0009505,GO:0048046,GO:0005515,GO:0005794,GO:0009809,GO:0010089,GO:1901430,GO:0009505
AT5G48390	ATZIP4, AtSPO22	other	A. thaliana homologue of yeast SPO22	Defective in meiotic chromosome segregation. It is involved in crossover formation and involved in both male and female meiosis. ATZIP4; FUNCTIONS IN: binding; INVOLVED IN: female meiosis, resolution of meiotic recombination intermediates, male meiosis; LOCATED IN: chloroplast; CONTAINS InterPro DOMAIN/s: Tetratricopeptide-like helical (InterPro:IPR011990), Meiosis specific protein SPO22 (InterPr…	GO:0090173,GO:0000712,GO:0007140,GO:0007143,GO:0009507
AT5G07560	GRP20, ATGRP20	other	glycine-rich protein 20	Lipid-binding oleosins, glycine-rich protein. glycine-rich protein 20 (GRP20); FUNCTIONS IN: lipid binding, nutrient reservoir activity; INVOLVED IN: lipid storage, sexual reproduction; LOCATED IN: monolayer-surrounded lipid storage body, integral to membrane, membrane; EXPRESSED IN: petal, leaf whorl, sepal, flower; EXPRESSED DURING: 4 anthesis, petal differentiation and expansion stage; CONTAIN…	GO:0005576,GO:0012511,GO:0019915,GO:0019953,GO:0008289
AT1G21240	WAK3	other	wall associated kinase 3	encodes a wall-associated kinase wall associated kinase 3 (WAK3); FUNCTIONS IN: protein serine/threonine kinase activity, kinase activity; INVOLVED IN: protein amino acid phosphorylation; LOCATED IN: plasma membrane; EXPRESSED IN: 9 plant structures; EXPRESSED DURING: 9 growth stages; CONTAINS InterPro DOMAIN/s: EGF-like calcium-binding (InterPro:IPR001881), EGF-like, type 3 (InterPro:IPR000742),…	GO:0005509,GO:0005886,GO:0006468,GO:0007166,GO:0016301,GO:0030247,GO:0005886,GO:0002229,GO:0002237,GO:0006970,GO:0006979,GO:0009737,GO:0010035,GO:0010150,GO:0032787,GO:0042742,GO:0045089,GO:0050832,GO:0071446,GO:1901615
AT1G61320	no symbol available	other	no full name available	FBD / Leucine Rich Repeat domains containing protein; CONTAINS InterPro DOMAIN/s: FBD (InterPro:IPR013596), FBD-like (InterPro:IPR006566); BEST Arabidopsis thaliana protein match is: FBD, F-box and Leucine Rich Repeat domains containing protein (TAIR:AT1G61330.1); Has 419 Blast hits to 418 proteins in 11 species: Archae - 0; Bacteria - 0; Metazoa - 0; Fungi - 0; Plants - 419; Viruses - 0; Other E…	GO:0003674,GO:0005739,GO:0008150
AT1G26240	EXT19	other	extensin 19	Proline-rich extensin-like family protein; FUNCTIONS IN: structural constituent of cell wall; INVOLVED IN: plant-type cell wall organization; LOCATED IN: endomembrane system; EXPRESSED IN: root; CONTAINS InterPro DOMAIN/s: Extensin-like repeat (InterPro:IPR006706); BEST Arabidopsis thaliana protein match is: Proline-rich extensin-like family protein (TAIR:AT4G08370.1); Has 364257 Blast hits to 37…	GO:0005199,GO:0005575,GO:0009664,GO:0046394
AT4G24000	ATCSLG2, CSLG2	other	cellulose synthase like G2, ARABIDOPSIS THALIANA CELLULOSE SYNTHASE LIKE G2	encodes a protein similar to cellulose synthase cellulose synthase like G2 (CSLG2); FUNCTIONS IN: cellulose synthase activity, transferase activity, transferring glycosyl groups, transferase activity; INVOLVED IN: cellulose biosynthetic process, polysaccharide biosynthetic process; LOCATED IN: membrane; EXPRESSED IN: 19 plant structures; EXPRESSED DURING: 12 growth stages; CONTAINS InterPro DOMAI…	GO:0005794,GO:0005886,GO:0005886,GO:0009833,GO:0016757,GO:0016759,GO:0016760,GO:0030244,GO:0051753
AT3G63320	no symbol available	other	no full name available	Protein phosphatase 2C family protein; FUNCTIONS IN: protein serine/threonine phosphatase activity, catalytic activity; CONTAINS InterPro DOMAIN/s: Protein phosphatase 2C-related (InterPro:IPR001932), Protein phosphatase 2C (InterPro:IPR015655), Protein phosphatase 2C, N-terminal (InterPro:IPR014045); BEST Arabidopsis thaliana protein match is: Protein phosphatase 2C family protein (TAIR:AT3G6334…	GO:0004722,GO:0004722,GO:0005634,GO:0006470,GO:0017018,GO:0035970
AT3G33528	no symbol available	other	no full name available	unknown protein; FUNCTIONS IN: molecular_function unknown; INVOLVED IN: biological_process unknown; LOCATED IN: cellular_component unknown; BEST Arabidopsis thaliana protein match is: unknown protein (TAIR:AT4G07526.3); Has 57 Blast hits to 57 proteins in 2 species: Archae - 0; Bacteria - 0; Metazoa - 0; Fungi - 0; Plants - 57; Viruses - 0; Other Eukaryotes - 0 (source: NCBI BLink).	GO:0003674,GO:0005634,GO:0005634,GO:0005634,GO:0005634,GO:0005634,GO:0016070
AT5G19470	NUDX24, atnudt24, NUDT24	other	nudix hydrolase homolog 24	nudix hydrolase homolog 24 (NUDT24); FUNCTIONS IN: hydrolase activity; INVOLVED IN: biological_process unknown; LOCATED IN: chloroplast; EXPRESSED IN: vascular tissue, male gametophyte; EXPRESSED DURING: L mature pollen stage; CONTAINS InterPro DOMAIN/s: NUDIX hydrolase domain-like (InterPro:IPR015797), NUDIX hydrolase domain (InterPro:IPR000086); BEST Arabidopsis thaliana protein match is: nudix…	GO:0008150,GO:0009507,GO:0009507,GO:0044715
AT1G08090	NRT2;1AT, NRT2, NRT2.1, ATNRT2.1, ACH1, LIN1, NRT2:1, ATNRT2:1	other	NITRATE TRANSPORTER 2.1, LATERAL ROOT INITIATION 1, NITRATE TRANSPORTER 2, nitrate transporter 2:1	High-affinity nitrate transporter. Up-regulated by nitrate. Functions as a repressor of lateral root initiation independently of nitrate uptake. nitrate transporter 2:1 (NRT2:1); CONTAINS InterPro DOMAIN/s: Major facilitator superfamily MFS-1 (InterPro:IPR011701), Major facilitator superfamily, general substrate transporter (InterPro:IPR016196); BEST Arabidopsis thaliana protein match is: nitrate…	GO:0005886,GO:0015112,GO:0015112,GO:0015706,GO:0071249,GO:0015706,GO:0015112,GO:0016020,GO:0048527,GO:0015706,GO:0048527,GO:0010167,GO:0015706,GO:0015706,GO:0005886
