## Supplemental Table 14 for "Disruption of the mRNA m^6^A writer complex triggers autoimmunity in Arabidopsis"

### Sheet: README
Supplementary Data Table 14 - Gene Ontology terms enriched in consistantly upregulated genes
This table contains a list of genes which are significantly upregulated in vir-1 compared to Col-0 at 17ºC, 22ºC and 27ºC
Tab 1 lists GO terms that are significantly (p < 0.05) enriched in genes that are upregulated (FDR < 0.001, logFC >2) in vir-1 across all three temperatures

### Sheet: Enriched GO terms
source	term_name	term_id	highlighted	adjusted_p_value	negative_log10_of_adjusted_p_value	term_size	query_size	intersection_size	effective_domain_size	intersections
GO:BP	Response to external biotic stimulus	GO:0043207	TRUE	4.40685e-09	8.35587	1455	75	25	21899	AT3G22231,AT1G33960,AT4G37990,AT2G43570,AT2G29350,AT4G12470,AT4G02520,AT5G44567,AT5G44570,AT3G45140,AT1G19250,AT2G17740,AT2G32680,AT1G02920,AT1G19610,AT1G32960,AT4G12480,AT1G21250,AT4G23230,AT4G12490,AT5G25980,AT3G26830,AT3G57260,AT5G10760,AT2G14560
GO:BP	Response to other organism	GO:0051707	FALSE	4.40685e-09	8.35587	1455	75	25	21899	AT3G22231,AT1G33960,AT4G37990,AT2G43570,AT2G29350,AT4G12470,AT4G02520,AT5G44567,AT5G44570,AT3G45140,AT1G19250,AT2G17740,AT2G32680,AT1G02920,AT1G19610,AT1G32960,AT4G12480,AT1G21250,AT4G23230,AT4G12490,AT5G25980,AT3G26830,AT3G57260,AT5G10760,AT2G14560
GO:BP	Interspecies interaction between organisms	GO:0044419	FALSE	5.93333e-09	8.2267	1475	75	25	21899	AT3G22231,AT1G33960,AT4G37990,AT2G43570,AT2G29350,AT4G12470,AT4G02520,AT5G44567,AT5G44570,AT3G45140,AT1G19250,AT2G17740,AT2G32680,AT1G02920,AT1G19610,AT1G32960,AT4G12480,AT1G21250,AT4G23230,AT4G12490,AT5G25980,AT3G26830,AT3G57260,AT5G10760,AT2G14560
GO:BP	Response to biotic stimulus	GO:0009607	FALSE	6.5769e-09	8.18198	1482	75	25	21899	AT3G22231,AT1G33960,AT4G37990,AT2G43570,AT2G29350,AT4G12470,AT4G02520,AT5G44567,AT5G44570,AT3G45140,AT1G19250,AT2G17740,AT2G32680,AT1G02920,AT1G19610,AT1G32960,AT4G12480,AT1G21250,AT4G23230,AT4G12490,AT5G25980,AT3G26830,AT3G57260,AT5G10760,AT2G14560
GO:BP	Response to external stimulus	GO:0009605	FALSE	4.34367e-08	7.36214	1910	75	27	21899	AT3G22231,AT1G33960,AT4G37990,AT2G43570,AT2G29350,AT4G12470,AT4G02520,AT5G44567,AT4G36100,AT5G44570,AT3G45140,AT1G19250,AT2G17740,AT2G32680,AT1G02920,AT1G19610,AT1G32960,AT4G12480,AT1G21250,AT4G23230,AT4G12490,AT5G25980,AT3G26830,AT3G57260,AT5G10760,AT2G31910,AT2G14560
GO:BP	Defense response	GO:0006952	FALSE	3.15204e-07	6.50141	1629	75	24	21899	AT3G22231,AT2G43570,AT2G29350,AT4G12470,AT1G02930,AT4G02520,AT2G30770,AT1G19250,AT2G32680,AT1G02920,AT2G39030,AT1G19610,AT1G32960,AT4G12480,AT1G21250,AT4G23230,AT2G43620,AT4G12490,AT5G25980,AT4G31970,AT3G26830,AT3G57260,AT5G10760,AT2G14560
GO:BP	Response to stress	GO:0006950	FALSE	2.74508e-05	4.56145	3714	75	33	21899	AT3G22231,AT4G22880,AT4G29200,AT4G23140,AT2G43570,AT2G29350,AT4G12470,AT1G02930,AT4G02520,AT5G44567,AT2G30770,AT1G26410,AT5G44570,AT3G45140,AT1G19250,AT2G32680,AT1G02920,AT2G39030,AT1G19610,AT1G32960,AT4G12480,AT1G21250,AT5G05340,AT4G23230,AT2G43620,AT4G12490,AT5G25980,AT4G31970,AT3G26830,AT3G57260,AT1G26380,AT5G10760,AT2G14560
GO:BP	Response to stimulus	GO:0050896	FALSE	2.85404e-05	4.54454	5967	75	43	21899	AT3G22231,AT1G33960,AT4G22880,AT1G21240,AT4G29200,AT4G23140,AT4G37990,AT2G43570,AT2G29350,AT4G12470,AT1G02930,AT5G54060,AT4G02520,AT5G44567,AT2G30770,AT1G26410,AT4G36100,AT2G29470,AT5G44570,AT3G45140,AT1G19250,AT2G17740,AT2G32680,AT1G02920,AT2G39030,AT1G08090,AT1G19610,AT1G32960,AT4G12480,AT1G21250,AT5G05340,AT4G23230,AT2G43620,AT4G12490,AT5G25980,AT4G31970,AT3G26830,AT3G57260,AT1G26380,AT5G10760…
GO:BP	Defense response to other organism	GO:0098542	FALSE	3.19401e-05	4.49566	1150	75	18	21899	AT3G22231,AT2G43570,AT2G29350,AT4G12470,AT1G19250,AT2G32680,AT1G02920,AT1G19610,AT1G32960,AT4G12480,AT1G21250,AT4G23230,AT4G12490,AT5G25980,AT3G26830,AT3G57260,AT5G10760,AT2G14560
GO:BP	Response to bacterium	GO:0009617	FALSE	3.77842e-05	4.42269	462	75	12	21899	AT3G22231,AT1G33960,AT4G37990,AT4G12470,AT3G45140,AT1G19250,AT2G17740,AT2G32680,AT1G32960,AT4G12480,AT4G23230,AT3G26830
GO:BP	Anthocyanin-containing compound biosynthetic process	GO:0009718	TRUE	6.47282e-05	4.18891	33	75	5	21899	AT3G29590,AT4G22880,AT4G14090,AT5G54060,AT5G42800
GO:BP	Response to fungus	GO:0009620	FALSE	0.000252817	3.59719	662	75	13	21899	AT3G22231,AT4G12470,AT3G45140,AT1G19250,AT2G17740,AT2G32680,AT1G02920,AT1G19610,AT4G12480,AT1G21250,AT4G12490,AT3G26830,AT2G14560
GO:BP	Secondary metabolic process	GO:0019748	TRUE	0.000270294	3.56816	357	75	10	21899	AT4G22880,AT4G37990,AT4G14090,AT1G02930,AT4G02520,AT2G29470,AT1G02920,AT5G05340,AT5G25980,AT3G26830
GO:BP	Systemic acquired resistance	GO:0009627	FALSE	0.00046616	3.33146	90	75	6	21899	AT2G43570,AT4G12470,AT1G19250,AT3G26830,AT3G57260,AT5G10760
GO:BP	Anthocyanin-containing compound metabolic process	GO:0046283	FALSE	0.000742034	3.12958	53	75	5	21899	AT3G29590,AT4G22880,AT4G14090,AT5G54060,AT5G42800
GO:BP	Toxin metabolic process	GO:0009404	FALSE	0.00138614	2.85819	60	75	5	21899	AT1G02930,AT4G02520,AT2G29470,AT1G02920,AT3G26830
GO:BP	Defense response to fungus	GO:0050832	FALSE	0.00279404	2.55377	574	75	11	21899	AT3G22231,AT4G12470,AT1G19250,AT2G32680,AT1G02920,AT1G19610,AT4G12480,AT1G21250,AT4G12490,AT3G26830,AT2G14560
GO:BP	Defense response to symbiont	GO:0140546	FALSE	0.00320188	2.4946	367	75	9	21899	AT2G43570,AT4G12470,AT1G19250,AT2G32680,AT1G32960,AT4G12480,AT3G26830,AT3G57260,AT5G10760
GO:BP	Flavonoid biosynthetic process	GO:0009813	FALSE	0.00420904	2.37582	75	75	5	21899	AT3G29590,AT4G22880,AT4G14090,AT5G54060,AT5G42800
GO:BP	Response to chemical	GO:0042221	FALSE	0.00768325	2.11446	2983	75	25	21899	AT3G22231,AT4G22880,AT4G23140,AT2G43570,AT1G02930,AT5G54060,AT4G02520,AT1G26410,AT2G29470,AT3G45140,AT1G19250,AT2G17740,AT2G32680,AT1G02920,AT2G39030,AT1G08090,AT4G12480,AT1G21250,AT5G05340,AT5G25980,AT4G31970,AT3G26830,AT1G26380,AT2G31910,AT2G14560
GO:BP	Toxin catabolic process	GO:0009407	FALSE	0.0132621	1.87739	46	75	4	21899	AT1G02930,AT4G02520,AT2G29470,AT1G02920
GO:BP	Flavonoid metabolic process	GO:0009812	FALSE	0.013398	1.87296	95	75	5	21899	AT3G29590,AT4G22880,AT4G14090,AT5G54060,AT5G42800
