## Supplemental Table 16 for "Disruption of the mRNA m^6^A writer complex triggers autoimmunity in Arabidopsis"

### Sheet: Primers
vir-1 dCAPs FP	GAATTGTTCGGCTGTGACCA
vir-1 dCAPs RP	TGAGAGCTAAAAAGAAAATGTGATA
PR1_qPCR_FP	ATACACTCTGGTGGGCCTTACG
PR1_qPCR_RP	TACACCTCACTTTGGCACATCC
UBQ10_qPCR_FP	AAATCTCGTCTCTGTTATGCTTAAGAAG
UBQ10_qPCR_RP	TTTTACATGAAACGAAACATTGAACTT
